# Peripheral blood T-cell deficiency and hyperinflammatory monocyte responses associate with MAC lung disease

**DOI:** 10.1101/2022.03.25.485768

**Authors:** Cecilia S. Lindestam Arlehamn, Basilin Benson, Rebecca Kuan, Kimberley A. Dill-McFarland, Glenna J. Peterson, Sinu Paul, Felicia K. Nguyen, Robert H. Gilman, Mayuko Saito, Randy Taplitz, Matthew Arentz, Christopher H. Goss, Moira L. Aitken, David J. Horne, Javeed A. Shah, Alessandro Sette, Thomas R. Hawn

## Abstract

**Rationale:** Although nontuberculous mycobacterial (NTM) disease is a growing problem, available treatments are suboptimal and diagnostic tools are inadequate. Immunological mechanisms of susceptibility to NTM disease are poorly understood.

**Objective:** To understand NTM pathogenesis, we evaluated innate and antigen-specific adaptive immune responses to *Mycobacterium avium* complex (MAC) in individuals with MAC lung disease (MACDZ).

**Methods:** We synthesized 15mer MAC-, NTM-, or MAC/Mtb-specific peptides and stimulated peripheral blood mononuclear cells (PBMC) with pools of these peptides. We measured T-cell responses by cytokine production, expression of surface markers, and analysis of global gene expression in 27 MACDZ individuals and 32 healthy controls. We also analyzed global gene expression in Mav-infected and uninfected peripheral blood monocytes from 17 MACDZ and 17 healthy controls.

**Measurements and Main Results:** We were unable to detect T-cell responses against the peptide libraries or Mav lysate that has increased reactivity in MACDZ subjects compared to controls. T-cell responses to non-mycobacteria derived antigens were preserved.

MACDZ individuals had a lower frequency of Th1 and Th1* T-cell populations. By contrast, global gene expression analysis demonstrated upregulation of proinflammatory pathways in uninfected and Mav-infected monocytes derived from MACDZ subjects compared to controls.

**Conclusions:** Peripheral blood T-cell responses to Mycobacterial antigens and the frequency of Th1 and Th1* cell populations are diminished in individuals with MAC disease. In contrast, MACDZ subjects had hyperinflammatory monocyte responses. Together, these data suggest a novel immunologic defect which underlies MAC pathogenesis and includes concurrent innate and adaptive dysregulation.
