## Supplemental Table 4 for "Peripheral blood T-cell deficiency and hyperinflammatory monocyte responses associate with MAC lung disease"

### Sheet: MACvsHC in Mav
group	pathway	FDR	Enrichment Score	Normalized Enrichment Score	size	Fold Change	Leading Edge
HC<----->MACDZ in Mav	HALLMARK_ALLOGRAFT_REJECTION	0.00100867	0.676253	2.80923	183	up	IL6;CXCL9;IFNG;INHBA;GZMB;IL2;CD80;IL1B;IL7;PRF1;CCL2;GZMA;FASLG;IL10;CD40;CCL7;CCL4;CD8A;C2;KLRD1;IRF8;CCL19;ICAM1;GBP2;CD7;TAP1;IGSF6;IL12B;JAK2;HLA-DRA;IL2RA;LYN;SOCS1;CD8B;CCR1;CD1D;CCR5;TNF;IL15;IRF7;TAP2;ICOSLG;MMP9;TLR1;RIPK2;TLR2;STAT1;CTSS;CD74;CD86;TLR3;IL2RB;SPI1;HLA-DQA1;LCP2;CAPG;CRTAM;STAB1;BCL3;NCR1;IFNGR2;HLA-E;STAT4;DYRK3;HIF1A;PTPRC;FCGR2B;GCNT1;IL18RAP;FGR;IL2RG;IRF4;NCF4;HLA-A…
HC<----->MACDZ in Mav	HALLMARK_APOPTOSIS	0.00100867	0.433065	1.75835	150	up	IL6;IL1A;IL1B;PRF1;FASLG;CD38;GCH1;SOD2;AIFM3;IFITM3;IRF1;CASP1;FEZ1;TAP1;IER3;CD14;TNF;TNFSF10;PEA15;CASP4;ISG20;CCND1;EMP1;SAT1;CDKN1A;BMP2;RELA;LGALS3;DNAJA1;EGR3;CD44;MCL1;NEDD9;GNA15;CASP7;ATF3;GPX1;IGF2R;BCL2L2;PSEN1;ERBB2;XIAP;BTG3;GPX3;CD69;TIMP1;BIRC3;BID;TSPO;IL18;DNAJC3;PPT1;CYLD;PPP2R5B;CFLAR
HC<----->MACDZ in Mav	HALLMARK_COMPLEMENT	0.00100867	0.558246	2.32297	185	up	IL6;CASP5;C1R;GZMB;CPM;SERPING1;C1QC;CFB;CXCL1;F3;GZMA;MMP12;SERPINA1;C1QA;PLA2G4A;PLEK;C2;MMP14;C1S;LAP3;IRF1;FCER1G;CASP1;S100A9;PLSCR1;FCN1;JAK2;PLAUR;LYN;GNB4;DOCK4;PLA2G7;C3;SERPINB2;SRC;IRF7;CASP4;ZFPM2;OLR1;KYNU;CTSS;CR2;CTSC;PSMB9;APOBEC3G;DUSP6;PIM1;LCP2;GCA;LGMN;CDA;CR1;TNFAIP3;GPD2;PRKCD;LGALS3;CTSB;APOBEC3F;CTSH;LRP1;ANXA5;CTSL;CD36;MSRB1;CEBPB;EHD1;COL4A2;GZMK;ITGAM;CASP7;CCL5;PSEN1;…
HC<----->MACDZ in Mav	HALLMARK_IL2_STAT5_SIGNALING	0.00100867	0.446218	1.85895	187	up	CXCL10;SPP1;FGL2;IL10;SMPDL3A;GBP4;CISH;IRF8;TNFRSF18;IFITM3;BATF;SLC39A8;TNFRSF4;PLSCR1;ALCAM;IL2RA;TLR7;SOCS1;BATF3;NRP1;TNFSF10;GLIPR2;CTSZ;SPRY4;CD86;IL2RB;SOCS2;CST7;PIM1;SPRED2;EMP1;CD83;TNFRSF1B;CAPG;NFKBIZ;BMP2;EOMES;CD48;P2RX4;IL10RA;TGM2;CDCP1;CD81;IRF4;MYO1E;ADAM19;GPR65;SLC2A3;NCS1;SHE;CD44;PTCH1;HK2;CSF2;KLF6;AHR;ECM1;IGF2R;PTGER2;SNX9;TNFRSF9;MAFF;MAP3K8;TRAF1;ARL4A;MUC1;RNH1;ANXA4;…
HC<----->MACDZ in Mav	HALLMARK_IL6_JAK_STAT3_SIGNALING	0.00100867	0.675719	2.52048	82	up	IL6;CXCL10;CXCL9;EBI3;CXCL11;IL1B;IL7;CXCL1;SOCS3;IL15RA;CCL7;CD38;CSF2RB;IRF1;LTBR;IL2RA;SOCS1;CD14;STAT2;CCR1;TNF;PTPN2;TLR2;STAT1;PIM1;TNFRSF1B;ACVRL1;PTPN1;IL17RB;IFNGR2;IL13RA1;CD36;IL2RG;IRF9;CD44;ACVR1B;STAT3;CSF2;MYD88;CSF2RA
HC<----->MACDZ in Mav	HALLMARK_INFLAMMATORY_RESPONSE	0.00100867	0.757753	3.14779	183	up	IL6;CXCL10;CXCL9;KCNJ2;MEFV;EDN1;INHBA;EBI3;FPR1;FFAR2;TNFSF15;IL1A;TNFAIP6;CXCL11;IL1B;CCL2;AQP9;P2RY2;F3;CCL17;NMUR1;CSF3;SCN1B;RNF144B;IL10;SLC4A4;CD40;P2RX7;IL15RA;IFITM1;PTGIR;ADGRE1;CCL7;MARCO;MET;GCH1;MMP14;ITGB8;ICAM1;C3AR1;PTGER4;IRF1;NAMPT;CCRL2;PTAFR;CXCL8;LAMP3;IL12B;CMKLR1;PLAUR;MEP1A;CHST2;LY6E;LYN;CCL20;CD14;SGMS2;PDE4B;IL15;NOD2;CCL24;IRF7;TNFSF10;SLAMF1;CYBB;SLC31A2;ICOSLG;MSR1;O…
HC<----->MACDZ in Mav	HALLMARK_INTERFERON_ALPHA_RESPONSE	0.00100867	0.815949	3.11384	95	up	CXCL10;CXCL11;BATF2;IL7;IFI27;IFI44L;IFIT3;RSAD2;CMPK2;USP18;GBP4;IFITM1;EPSTI1;C1S;LAP3;IFITM3;IRF1;GBP2;ISG15;OASL;OAS1;CASP1;SAMD9L;CCRL2;TAP1;PLSCR1;PARP9;LAMP3;HELZ2;IFIT2;MX1;LY6E;STAT2;DDX60;TRAFD1;IL15;PARP14;IRF7;IFI35;ISG20;IFI44;LGALS3BP;RIPK2;TRIM21;DHX58;UBE2L6;IFIH1;CD74;PSME2;PSMB9;NMI;PARP12;SP110;PSMB8;TDRD7;TRIM25;RNF31;EIF2AK2;NUB1;HERC6;ADAR;SAMD9;IRF9;IFI30;IFITM2;BST2;HLA-C;…
HC<----->MACDZ in Mav	HALLMARK_INTERFERON_GAMMA_RESPONSE	0.00100867	0.823444	3.44513	198	up	IL6;CXCL10;CXCL9;IDO1;FCGR1A;PTGS2;C1R;FPR1;SERPING1;TNFAIP6;CXCL11;BATF2;CD274;IL7;CCL2;CFB;IFI27;MT2A;GZMA;IFI44L;SOCS3;TNFAIP2;FGL2;KLRK1;SECTM1;IFIT3;RSAD2;CMPK2;USP18;CD40;GBP4;PLA2G4A;IL15RA;CCL7;CD38;GCH1;EPSTI1;C1S;SOD2;ZBP1;SLAMF7;IRF8;LAP3;IFITM3;CSF2RB;ICAM1;IRF1;NAMPT;ISG15;OASL;OAS3;CASP1;SAMD9L;TAP1;XAF1;PLSCR1;APOL6;HELZ2;OAS2;IFIT2;CMKLR1;JAK2;MX1;LY6E;SOCS1;STAT2;DDX60;PDE4B;TRAF…
HC<----->MACDZ in Mav	HALLMARK_KRAS_SIGNALING_UP	0.00100867	0.412653	1.69177	163	up	CXCL10;INHBA;PTGS2;TLR8;IL1B;HSD11B1;ETV5;CFB;G0S2;SCN1B;SPP1;PIGR;PDCD1LG2;IRF8;C3AR1;EPB41L3;FCER1G;TMEM176A;TSPAN13;CMKLR1;TMEM176B;PLAUR;CCL20;GPNMB;NRP1;TRIB1;MMP10;MMP9;ACE;CTSS;KCNN4;ADAMDEC1;MAFB;DUSP6;EMP1;ALDH1A2;TNFRSF1B;HBEGF;PSMB8;BMP2;TNFAIP3;IL10RA;AKAP12;BTBD3
HC<----->MACDZ in Mav	HALLMARK_TNFA_SIGNALING_VIA_NFKB	0.00100867	0.668243	2.79498	197	up	IL6;CXCL10;EDN1;INHBA;PTGS2;IL1A;TNFAIP6;CD80;CXCL11;IL1B;FJX1;CCL2;JAG1;CXCL1;F3;G0S2;SOCS3;TNFAIP2;MARCKS;IL15RA;CCL4;PLEK;LAMB3;DRAM1;GCH1;SOD2;BCL2A1;SLC2A6;ICAM1;RNF19B;PTGER4;IRF1;NAMPT;CCRL2;TAP1;PTX3;IER3;IL12B;IFIT2;PLAUR;CCL20;B4GALT5;PDE4B;SERPINB2;TNF;TRIB1;ICOSLG;BCL6;LITAF;OLR1;DDX58;KYNU;RIPK2;TLR2;IFIH1;NINJ1;PANX1;CCND1;CD83;HES1;BCL3;HBEGF;TNIP1;SPHK1;TUBB2A;SDC4;SAT1;ZC3H12A;NF…
HC<----->MACDZ in Mav	HALLMARK_SPERMATOGENESIS	0.00242514	-0.551794	-1.6527	86	down	PACRG;SPATA6;NPHP1;SCG5;DDX25;POMC;HSPA4L;ADCYAP1;SLC2A5;GSTM3;HSPA2;MLF1;PCSK4;TTK;GAD1;CCT6B;GSG1;DPEP3;NEFH;JAM3;PCSK1N;NOS1;CLVS1;OAZ3;CNIH2;STRBP
HC<----->MACDZ in Mav	HALLMARK_PROTEIN_SECRETION	0.0200336	0.398948	1.51054	90	up	CTSC;CD63;AP2S1;STX12;IGF2R;OCRL;TMX1;NAPA;ATP6V1H;YIPF6;RAB5A;VAMP3;RAB9A;PPT1;AP3S1;GLA;M6PR;SGMS1;RER1;ARF1;CLTC;COPE;ABCA1;ARFGAP3;CLTA;ADAM10;TSG101;SNAP23;RAB14;SNX2;ARCN1;TMED2;ATP1A1;YKT6;AP2M1;GBF1;COPB2;STX7;COPB1;GOLGA4;ARFGEF2;GALC;SCRN1;SSPN;USO1;SEC22B;LAMP2;DNM1L;AP1G1;NAPG;RAB22A;COG2
HC<----->MACDZ in Mav	HALLMARK_MYOGENESIS	0.0481362	-0.439511	-1.38823	149	down	MYLPF;SCHIP1;CTF1;TNNT3;ERBB3;COL15A1;TPD52L1;ACTN2;FHL1;WWTR1;PKIA;ACTN3;KCNH1;SORBS1;ITGB4;REEP1;ADAM12;CACNG1;CKMT2;SPARC;IGFBP3;SPEG;MYLK;MAPRE3;MYOM2;VIPR1;COL1A1;KCNH2;CNN3;MYOM1;IGFBP7;AK1;ATP2A1;NQO1;RYR1;SLC6A8;NOS1;ITGA7;PSEN2;NCAM1;TNNC1;DTNA;CAMK2B;FABP3;PC;DMD;CLU;EPHB3;FOXO4;MEF2C
HC<----->MACDZ in Mav	HALLMARK_PI3K_AKT_MTOR_SIGNALING	0.0481362	0.367871	1.40045	93	up	FASLG;STAT2;DAPP1;RALB;DUSP3;CDKN1A;SLA;IL2RG;NOD1;ACTR3;MYD88;ARHGDIA;TRAF2;TNFRSF1A;AKT1S1;CFL1;ARPC3;GRB2;ITPR2;RAC1;ARF1;NFKBIB;PRKCB;TBK1;RIPK1;PFN1;CLTC;UBE2N;ACTR2;MAP2K3;CDK4;CALR;PTPN11;CSNK2B;PLCG1;RPS6KA1;PPP1CA;GSK3B;UBE2D3;PRKAG1;CAB39;AKT1;AP2M1;YWHAB
HC<----->MACDZ in Mav	HALLMARK_OXIDATIVE_PHOSPHORYLATION	0.056975	0.306226	1.2721	183	up	ATP1B1;ALAS1;CASP7;NDUFV2;HSD17B10;ATP6V1H;COX8A;ATP6V0B;IDH3A;OGDH;VDAC1;NDUFS7;CYC1;SLC25A12;COX7A2;SDHB;NDUFB8;NDUFAB1;NDUFB2;ATP6AP1;TIMM17A;MRPL15;MFN2;CYB5R3;TIMM13;MTX2;HSPA9;DLD;NDUFA8;COX7B;COX6C;UQCR11;TCIRG1;CS;ETFDH;HCCS;IDH3G;PDHA1;ATP6V1F;ACO2;UQCRFS1;GRPEL1;UQCRH;ATP6V1E1;TIMM8B;NDUFS6;NDUFA1;ATP6V0C;ATP6V0E1;SLC25A3;FH;NDUFS2;CYCS;DECR1;COX17;PDHX;UQCRC1;ATP6V1D;IMMT;ATP6V1G1;FDX1…
HC<----->MACDZ in Mav	HALLMARK_ANGIOGENESIS	0.069857	0.529664	1.57214	26	up	JAG1;SPP1;LPL;PDGFA;NRP1;OLR1;VCAN;FSTL1;VEGFA;COL5A2;CXCL6;TIMP1;THBD;VAV2
HC<----->MACDZ in Mav	HALLMARK_HEME_METABOLISM	0.107611	-0.407318	-1.30108	173	down	TAL1;KLF1;NFE2;GATA1;TRIM58;FTCD;PDZK1IP1;HBB;ANK1;HBD;RHD;RAP1GAP;DMTN;ALDH1L1;RHCE;GYPE;TSPO2;GCLC;XK;AQP3;MOSPD1;SPTA1;KEL;E2F2;MXI1;ALAS2;P4HA2;SLC6A8;ABCG2;ABCB6;SMOX;TFDP2;RBM38;MBOAT2;MFHAS1;EPB41;PC;PPOX;CAT;EPOR;CPOX;CDR2;CCDC28A;CCND3;ENDOD1
HC<----->MACDZ in Mav	HALLMARK_NOTCH_SIGNALING	0.135098	0.465878	1.43001	30	up	JAG1;FZD1;PSENEN;CCND1;HES1;PPARD;DTX2;TCF7L2
HC<----->MACDZ in Mav	HALLMARK_CHOLESTEROL_HOMEOSTASIS	0.159955	0.357032	1.29041	68	up	JAG1;LPL;FBXO6;PLSCR1;ALCAM;PLAUR;CXCL16;CBS;CYP51A1;LSS;LGMN;ATF5;LGALS3;ANXA5;ATF3;ANTXR2
HC<----->MACDZ in Mav	HALLMARK_FATTY_ACID_METABOLISM	0.168782	0.300448	1.20616	137	up	TDO2;MIF;G0S2;ACSL1;NBN;IL4I1;CD1D;VNN1;UBE2L6;MGLL;LGALS1;ACSL4;TP53INP2;SMS;ALDH1A1;GLUL;GPD2;ACSL5;CD36;BLVRA;CA6

### Sheet: MACvsHC in Media
group	pathway	FDR	Enrichment Score	Normalized Enrichment Score	size	Fold Change	Leading Edge
HC<----->MACDZ in Media	HALLMARK_ALLOGRAFT_REJECTION	0.00311993	0.47229	1.98713	183	up	CXCL9;CCL13;IL6;GZMB;C2;IGSF6;CCL4;KLRD1;CCR1;MMP9;ICOSLG;GZMA;CD80;HLA-DRA;HLA-DQA1;LYN;CCL19;PRF1;CD40;CCL2;CD8A;CD74;IRF8;TLR2;CD8B;SPI1;ICAM1;STAB1;CFP;HLA-DOA;CTSS;HLA-DMB;CAPG;CD4;HLA-DMA;FCGR2B;IL12RB1;NCF4;FASLG;IFNGR2;ITGB2;CD86;NLRP3;JAK2;IL18;NME1;IFNAR2;TLR1;IL15;UBE2D1;CD1D;SIT1;IRF7;LY86;HLA-A;IL1B;IFNGR1;TAP1;TLR6;BCAT1;CCR5;FGR;IL10;CCR2;HLA-DOB;IL2RB;RIPK2;LCP2;GPR65;TAPBP;HLA-E;…
HC<----->MACDZ in Media	HALLMARK_COMPLEMENT	0.00311993	0.439168	1.85046	185	up	IL6;C1QC;SERPING1;C1QA;SERPINA1;GZMB;S100A9;C2;FCN1;CPM;S100A12;LGMN;CD36;FCER1G;C3;GZMA;CTSC;LYN;C1R;PLA2G4A;DOCK4;LAP3;ITIH1;MMP14;TIMP2;PLA2G7;CASP1;MMP12;COL4A2;ITGAM;CTSS;KYNU;PLEK;LRP1;GNB4;C1S;CTSB;CASP5;CTSL;CTSH;GPD2;CTSD;KCNIP2;DUSP6;PRKCD;LGALS3;JAK2;S100A13;CXCL1;MMP8;ANXA5;PLSCR1;SCG3;IRF7;MSRB1;ATOX1;PLAUR;CR1;ADAM9;CFB;GZMK;PDGFB;SRC;GNAI2;PRCP;APOBEC3G;PSMB9;CDA;LCP2;PPP2CB;SIRT6;…
HC<----->MACDZ in Media	HALLMARK_IL6_JAK_STAT3_SIGNALING	0.00311993	0.468313	1.76932	82	up	CXCL10;CXCL9;IL6;EBI3;ACVRL1;CCR1;CD36;LTBR;CD14;CSF2RB;IL13RA1;TLR2;CD38;IL1R2;IL12RB1;IFNGR2;CXCL11;CSF3R;PDGFC;CSF2RA;CXCL1;IL1B;IFNGR1;STAT2;CD9;A2M;MYD88;IL15RA;TNFRSF1B;PTPN2;IFNAR1
HC<----->MACDZ in Media	HALLMARK_INFLAMMATORY_RESPONSE	0.00311993	0.483345	2.03364	183	up	CXCL10;CXCL9;PTGIR;IL6;EBI3;FFAR2;KCNJ2;TNFAIP6;CD70;NMUR1;MEFV;RNF144B;FPR1;CMKLR1;ICOSLG;PTAFR;CYBB;LYN;LY6E;IFITM1;CD14;CD40;MSR1;CCL2;ADGRE1;MMP14;MARCO;TLR2;SLC4A4;ICAM1;TNFSF15;STAB1;C5AR1;PTGER2;CHST2;LAMP3;IFNGR2;SCN1B;AQP9;C3AR1;CXCL11;PVR;CSF3R;CCRL2;NLRP3;CSF3;IL18;MET;IL1A;SCARF1;MEP1A;P2RX7;PTPRE;SLC31A1;TLR1;IL15;LDLR;GNA15;IRF7;BST2;PLAUR;EDN1;IL1B;PDPN;CDKN1A;SLC31A2;IL10;TNFSF10;…
HC<----->MACDZ in Media	HALLMARK_INTERFERON_ALPHA_RESPONSE	0.00311993	0.733416	2.83717	95	up	CXCL10;IFI27;IFI44L;IFITM3;BATF2;RSAD2;ISG15;OAS1;LY6E;IFITM1;CMPK2;LGALS3BP;CD74;LAP3;IFIT3;CASP1;IFITM2;USP18;MX1;C1S;IFIT2;LAMP3;CXCL11;EPSTI1;CCRL2;IFI35;IFI44;HELZ2;IFIH1;IL15;SAMD9L;PLSCR1;IRF7;DHX58;BST2;PSME2;OASL;HLA-C;TRIM14;STAT2;TAP1;PARP14;PNPT1;IFI30;EIF2AK2;NMI;PSMB9;MVB12A;RIPK2;PSMB8;TRAFD1;PARP9;SP110;UBE2L6;DDX60;TDRD7;PARP12;B2M
HC<----->MACDZ in Media	HALLMARK_OXIDATIVE_PHOSPHORYLATION	0.00311993	0.485131	2.04116	183	up	ATP1B1;IDH1;COX8A;UQCR10;CYC1;ALAS1;NDUFS6;PDK4;UQCRC1;NDUFS7;ATP6V0C;ATP6AP1;NDUFC1;IDH2;NDUFA6;OGDH;MRPL11;ATP6V1F;SDHD;ATP6V1C1;HSD17B10;NDUFA4;MTX2;MRPL35;MRPL34;COX6C;SDHB;COX5B;ATP6V0B;MRPL15;TIMM50;DLAT;NDUFB3;DECR1;NDUFB2;SLC25A5;NDUFAB1;NDUFS3;NDUFS4;NDUFB8;SUCLG1;ATP6V1D;MRPS12;NDUFA3;ACO2;PRDX3;ATP6V1H;COX7A2;FDX1;NDUFV1;MDH1;TIMM13;UQCRQ;COX17;BCKDHA;AFG3L2;VDAC1;RHOT1;GPX4;MDH2;TIMM1…
HC<----->MACDZ in Media	HALLMARK_INTERFERON_GAMMA_RESPONSE	0.00319448	0.671654	2.84842	198	up	CXCL10;CXCL9;IFI27;IL6;FGL2;SERPING1;TNFAIP6;IFI44L;IFITM3;IDO1;FPR1;BATF2;CMKLR1;RSAD2;ISG15;SOD2;GZMA;FCGR1A;HLA-DQA1;SSPN;IFIT1;LY6E;ZBP1;C1R;CMPK2;PLA2G4A;CSF2RB;CD40;CCL2;OAS3;LGALS3BP;CD74;LAP3;CD274;IRF8;GBP6;TNFAIP2;IFIT3;CASP1;ICAM1;IFITM2;IL18BP;USP18;SECTM1;OAS2;CD38;VAMP5;MX1;HLA-DRB1;C1S;IFIT2;HLA-DMA;KLRK1;MX2;CXCL11;EPSTI1;XAF1;SLAMF7;CD86;JAK2;IFI35;IFI44;HELZ2;IFNAR2;HLA-B;IFIH1;…
HC<----->MACDZ in Media	HALLMARK_SPERMATOGENESIS	0.00987755	-0.558848	-1.59019	86	down	CLVS1;NPHP1;TTK;GSG1;TULP2;HSPA2;PCSK1N;HSPA4L;DDX25;SLC2A5;CDK1;GAD1;POMC;CCT6B;PACRG;DPEP3;MAP7;GSTM3;JAM3;ART3;SPATA6;STRBP;MLF1;KIF2C;SHE;ARL4A;CAMK4
HC<----->MACDZ in Media	HALLMARK_MTORC1_SIGNALING	0.016197	0.329333	1.3941	193	up	FGL2;LGMN;CTSC;NUPR1;FKBP2;CYP51A1;CFP;ITGB2;SLC1A5;IDH1;AURKA;TRIB3;FADS2;SKAP2;LDLR;SLA;CALR;AK4;PRDX1;PSMD14;CD9;BCAT1;CDKN1A;DAPP1;DHCR24;ACTR3;M6PR;IFI30;MTHFD2;PPA1;TUBG1;SDF2L1;SERPINH1;PSPH;PSMC2;HSPA5;SCD;PSMA4;YKT6;ACACA;RAB1A;SQLE;ATP6V1D;NFKBIB;UCHL5;CCNF;PSMC4;RPN1;TMEM97;SHMT2;CORO1A;ME1;PNP;HSP90B1;NAMPT;PSMC6;PGM1;CANX;ADIPOR2;HSPA4;ACTR2;ALDOA;NFYC;TBK1;CYB5B;HK2;PSME3;HSPA9;GOT1…
HC<----->MACDZ in Media	HALLMARK_IL2_STAT5_SIGNALING	0.0212074	0.322631	1.3602	187	up	CXCL10;FGL2;BMP2;SPP1;IFITM3;WLS;TLR7;CTSZ;EMP1;NRP1;IRF8;ECM1;CAPG;ALCAM;IL1R2;PTGER2;APLP1;SLC1A5;GLIPR2;CD86;MYO1E;CD81;CISH;CDCP1;BATF;RRAGD;BATF3;PLSCR1;ANXA4;SPRED2;CYFIP1;RNH1;AMACR;IRF6;IFNGR1;IL10;MUC1;TNFSF10;IGF2R;SLC39A8;EOMES;SPRY4;CST7;P2RX4;IL2RB;TNFRSF1B;SYNGR2;GPR65
HC<----->MACDZ in Media	HALLMARK_PROTEIN_SECRETION	0.0212074	0.394856	1.51398	90	up	CTSC;SSPN;CD63;AP2S1;TOM1L1;NAPA;PPT1;SNX2;SNAP23;AP3S1;M6PR;IGF2R;CLTA;STX7;YKT6;CLTC;LAMP2;SGMS1;VAMP3;AP2M1;ATP6V1H;RAB9A;STX12;RAB14;ADAM10;ARFIP1;TMED10;AP3B1;COPE;ANP32E;ARF1;KIF1B;SEC22B;GALC;DNM1L;VPS45;AP1G1;ARFGAP3;SEC24D;TMED2;GLA;ARFGEF2;TMX1;BNIP3
HC<----->MACDZ in Media	HALLMARK_APOPTOSIS	0.0256031	0.333045	1.36995	150	up	IL6;BMP2;IFITM3;SOD2;PRF1;EMP1;CD14;PDGFRB;TIMP2;CASP1;CD38;FASLG;PEA15;BCL2L2;GPX1;PAK1;TSPO;LGALS3;GSN;IL18;IL1A;DIABLO;HSPB1;GNA15;SAT1;FEZ1;IL1B;PPT1;IFNGR1;EGR3;TAP1;CDKN1A;TOP2A;TNFSF10;IGF2R;DPYD;APP;CCND1;GSTM1;IER3;CCNA1;PLCB2;GCH1;NEDD9
HC<----->MACDZ in Media	HALLMARK_EPITHELIAL_MESENCHYMAL_TRANSITION	0.0256031	-0.476416	-1.42065	156	down	ELN;COL5A1;COL5A3;GREM1;COL1A2;MMP2;AREG;CALD1;SLIT3;FBLN2;GAS1;SPARC;PLOD2;SPOCK1;ADAM12;FSTL1;LAMC2;THBS2;FN1;GEM;COL5A2;TIMP3;COL7A1;COL4A1;ITGB3;CDH2;ITGA2;LAMA1;WNT5A;MATN2;MEST;DPYSL3;CRLF1;CXCL6;GPX7;SERPINE2;SLIT2;TNC;PFN2;SERPINE1;PCOLCE;RHOB;TNFRSF12A;CXCL8;TNFRSF11B;ENO2;COL6A3;SGCD;IGFBP2;PMEPA1;MCM7;PRSS2;GADD45B;PCOLCE2;ECM2;JUN;HTRA1;GPC1;LOXL1;FBN1;GADD45A;MYLK
HC<----->MACDZ in Media	HALLMARK_TNFA_SIGNALING_VIA_NFKB	0.0503683	0.301629	1.2791	197	up	CXCL10;IL6;TNFAIP6;MARCKS;BMP2;CCL4;SLC2A6;DRAM1;ICOSLG;SOD2;CD80;PLAU;CCL2;TLR2;TNFAIP2;ICAM1;KYNU;PLEK;IFIT2;ACKR3;IFNGR2;LAMB3;SGK1;CXCL11;CCRL2;SNN;JAG1;IL18;IL1A;PTPRE;IFIH1;CXCL1;PTX3;LDLR;SAT1;G0S2;PLAUR;NINJ1;EDN1;FJX1;IL1B;EGR3;TAP1;CDKN1A;NFKBIE;FUT4;NFKB1;LITAF;SERPINB8;IL15RA;YRDC;TRIB1;RIPK2;CCND1;B4GALT1;DDX58;IER3;PDLIM5;RNF19B;GCH1
HC<----->MACDZ in Media	HALLMARK_ESTROGEN_RESPONSE_EARLY	0.0541406	-0.45224	-1.35404	169	down	WWC1;SLC27A2;SCNN1A;TPBG;KAZN;SLC24A3;PTGES;AREG;SLC7A2;SEMA3B;MPPED2;MYB;ANXA9;THSD4;KRT18;TPD52L1;HES1;DEPTOR;GREB1;FRK;KRT8;CBFA2T3;MAST4;SYBU;RET;AR;PMAIP1;MAPT;FHL2;NAV2;OLFML3;TSKU;NBL1;TJP3;FOXC1;WFS1;TIPARP;DLC1;FLNB;SLC1A1;FOS;FAM102A;SLC19A2;ABLIM1;HR;MYC;LRIG1;IGF1R;SVIL;TIAM1;CA12;SLC7A5;TMPRSS3;DHRS3;IL17RB;FARP1;PODXL;ENDOD1;SH3BP5;SLC37A1;ADD3;FCMR;SLC2A1;AQP3
HC<----->MACDZ in Media	HALLMARK_APICAL_JUNCTION	0.144259	-0.432549	-1.28984	156	down	CLDN14;GNAI1;NFASC;CD34;CDH3;VWF;ADAM23;PARVA;MMP2;MDK;ACTN2;FLNC;SPEG;LAMC2;ITGA9;COL17A1;CDH4;TRO;MPZL2;ITGA2;ITGA3;NEGR1;MADCAM1;AMH;NLGN2;TMEM8B;SLIT2;JAM3;MAPK11;PIK3R3;ITGB4;CERCAM;MYH10;TNFRSF11B;CRB3;IRS1;GAMT;LDLRAP1;ACTN3;ICAM2;ICAM5;FBN1;AMIGO1;CDH1
