## Supplemental table 5 for "Peripheral blood T-cell deficiency and hyperinflammatory monocyte responses associate with MAC lung disease"

### Sheet: Hallmark MAC only
Term	Overlap	P.value	Adjusted.P.value	Odds.Ratio	Combined.Score	Genes
Spermatogenesis	3/135	0.0668875	0.686364	3.32155	8.98394	PACRG;HSPA4L;NPHP1
heme Metabolism	3/200	0.160413	0.686364	2.21827	4.05945	ALDH1L1;TRIM58;ANK1
KRAS Signaling Dn	3/200	0.160413	0.686364	2.21827	4.05945	ZBTB16;BMPR1B;SPTBN2
Wnt-beta Catenin Signaling	1/42	0.252562	0.686364	3.52875	4.85592	GNAI1
UV Response Dn	2/144	0.261857	0.686364	2.04225	2.73653	KIT;SYNJ2
UV Response Up	2/158	0.297613	0.686364	1.85765	2.2514	PTPRD;CDKN1C
TGF-beta Signaling	1/54	0.31229	0.686364	2.72814	3.17506	CDKN1C
IL-2/STAT5 Signaling	2/199	0.399932	0.686364	1.46798	1.34534	CDKN1C;GLIPR2
Cholesterol Homeostasis	1/74	0.401488	0.686364	1.9787	1.80572	GNAI1
Hypoxia	2/200	0.402351	0.686364	1.46049	1.32967	CDKN1C;IRS2
G2-M Checkpoint	2/200	0.402351	0.686364	1.46049	1.32967	MEIS1;PRC1
Estrogen Response Early	2/200	0.402351	0.686364	1.46049	1.32967	MAST4;MPPED2
Estrogen Response Late	2/200	0.402351	0.686364	1.46049	1.32967	HSPA4L;MEST
mTORC1 Signaling	2/200	0.402351	0.686364	1.46049	1.32967	DAPP1;PLOD2
Epithelial Mesenchymal Transition	2/200	0.402351	0.686364	1.46049	1.32967	PLOD2;MEST
Glycolysis	2/200	0.402351	0.686364	1.46049	1.32967	PLOD2;IRS2
p53 Pathway	2/200	0.402351	0.686364	1.46049	1.32967	ZBTB16;HSPA4L
Androgen Response	1/100	0.500484	0.750472	1.45713	1.00859	BMPR1B
Pperoxisome	1/104	0.514197	0.750472	1.40026	0.931377	MVP
PI3K/AKT/mTOR Signaling	1/105	0.517567	0.750472	1.38672	0.913317	DAPP1
Fatty Acid Metabolism	1/158	0.666565	0.751357	0.916128	0.371598	BMPR1B
Mitotic Spindle	1/199	0.749612	0.751357	0.724913	0.208919	PRC1
TNF-alpha Signaling via NF-kB	1/200	0.751357	0.751357	0.721234	0.206182	IRS2
Myogenesis	1/200	0.751357	0.751357	0.721234	0.206182	FHL1
Interferon Gamma Response	1/200	0.751357	0.751357	0.721234	0.206182	MVP
Apical Junction	1/200	0.751357	0.751357	0.721234	0.206182	GNAI1
Inflammatory Response	1/200	0.751357	0.751357	0.721234	0.206182	SLC28A2
Xenobiotic Metabolism	1/200	0.751357	0.751357	0.721234	0.206182	AKR1C3
Allograft Rejection	1/200	0.751357	0.751357	0.721234	0.206182	NOS2

### Sheet: Hallmark Mav-Mac intercept
Term	Overlap	P.value	Adjusted.P.value	Odds.Ratio	Combined.Score	Genes
TNF-alpha Signaling via NF-kB	9/200	2.66e-07	3.19e-06	11.6152	175.845	PTGER4;IL6;CD80;PLEK;CCL4;RNF19B;LITAF;RELA;NFKB1
Interferon Gamma Response	9/200	2.66e-07	3.19e-06	11.6152	175.845	PTPN1;CD40;IL6;CASP4;CASP1;IRF8;SRI;NFKB1;PTPN2
Inflammatory Response	9/200	2.66e-07	3.19e-06	11.6152	175.845	PTGER4;CD40;PTGIR;IL6;CD48;SRI;RELA;KCNJ2;NFKB1
Allograft Rejection	6/200	0.000271	0.00243568	7.34704	60.3541	CD40;IL6;CD80;CCL4;IRF8;CSK
UV Response Dn	4/144	0.0039202	0.0282255	6.64571	36.828	CITED2;SCHIP1;SRI;NFKB1
Apoptosis	4/161	0.00581253	0.0348752	5.92102	30.4799	IL6;CASP4;CASP1;RELA
IL-6/JAK/STAT3 Signaling	3/87	0.00689724	0.0354715	8.2338	40.9766	PTPN1;IL6;PTPN2
Complement	4/200	0.0122413	0.0550859	4.73349	20.8413	IL6;PLEK;CASP4;CASP1
Mitotic Spindle	3/199	0.0591914	0.215663	3.50884	9.91942	PREX1;TLK1;SOS1
Hypoxia	3/200	0.0599063	0.215663	3.49085	9.82665	IL6;COL5A1;CITED2
Pancreas Beta Cells	1/46	0.163536	0.402399	5.79021	10.4845	STXBP1
Reactive Oxygen Species Pathway	1/49	0.196517	0.402399	4.70241	7.65086	SBNO2
IL-2/STAT5 Signaling	2/199	0.221919	0.402399	2.30048	3.46325	IRF8;CD48
Estrogen Response Early	2/200	0.223555	0.402399	2.28875	3.42877	MYB;SLC27A2
Estrogen Response Late	2/200	0.223555	0.402399	2.28875	3.42877	MYB;SLC27A2
E2F Targets	2/200	0.223555	0.402399	2.28875	3.42877	NBN;DEK
Epithelial Mesenchymal Transition	2/200	0.223555	0.402399	2.28875	3.42877	IL6;COL5A1
Glycolysis	2/200	0.223555	0.402399	2.28875	3.42877	COL5A1;CITED2
p53 Pathway	2/200	0.223555	0.402399	2.28875	3.42877	CASP1;RNF19B
heme Metabolism	2/200	0.223555	0.402399	2.28875	3.42877	NFE2;TOP1
Cholesterol Homeostasis	1/74	0.281536	0.482633	3.08811	3.91416	LSS
Interferon Alpha Response	1/97	0.351865	0.549319	2.34553	2.44992	CASP1
Androgen Response	1/100	0.360521	0.549319	2.2741	2.32005	SRF
Pperoxisome	1/104	0.371886	0.549319	2.18535	2.16168	SLC27A2
Bile Acid Metabolism	1/112	0.394018	0.549319	2.02703	1.88789	SLC27A2
Unfolded Protein Response	1/113	0.39673	0.549319	2.00883	1.85716	NABP1
Coagulation	1/138	0.460758	0.591989	1.64018	1.27094	PLEK
Fatty Acid Metabolism	1/158	0.507103	0.591989	1.42979	0.970888	NBN
UV Response Up	1/158	0.507103	0.591989	1.42979	0.970888	IL6
G2-M Checkpoint	1/200	0.591989	0.591989	1.12563	0.59013	TOP1
Adipogenesis	1/200	0.591989	0.591989	1.12563	0.59013	NABP1
Myogenesis	1/200	0.591989	0.591989	1.12563	0.59013	SCHIP1
Myc Targets V1	1/200	0.591989	0.591989	1.12563	0.59013	DEK
Xenobiotic Metabolism	1/200	0.591989	0.591989	1.12563	0.59013	IRF8
KRAS Signaling Up	1/200	0.591989	0.591989	1.12563	0.59013	IRF8
KRAS Signaling Dn	1/200	0.591989	0.591989	1.12563	0.59013	CD80

### Sheet: KEGG MAC only
Term	Overlap	P.value	Adjusted.P.value	Odds.Ratio	Combined.Score	Genes
Pertussis	1976-03-01	0.0156651	0.716532	6.02405	25.0379	TICAM2;NOS2;GNAI1
Axon guidance	4/182	0.0374992	0.716532	3.30102	10.8387	ENAH;BMPR1B;GNAI1;RGMA
Type II diabetes mellitus	1946-02-01	0.0401492	0.716532	6.62366	21.2961	IRS2;MAFA
Phosphonate and phosphinate metabolism	2022-01-06	0.0406972	0.716532	28.9883	92.8089	PCYT1B
Pathways of neurodegeneration	7/475	0.0467718	0.716532	2.21436	6.78142	CHRM3;DNAH10;NOS2;DNAH14;NEFM;DNAL1;SPTBN2
Platelet activation	3/124	0.0545742	0.716532	3.62553	10.5437	P2RX1;ITGA2B;GNAI1
Regulation of lipolysis in adipocytes	1967-02-01	0.0553565	0.716532	5.49639	15.9063	IRS2;GNAI1
Rap1 signaling pathway	4/210	0.0577908	0.716532	2.84828	8.12024	ENAH;ITGA2B;KIT;GNAI1
Lysine degradation	1963-02-01	0.0702826	0.716532	4.77363	12.6751	PLOD2;AASS
Fluid shear stress and atherosclerosis	3/139	0.0716539	0.716532	3.2232	8.49606	GSTO2;ITGA2B;BMPR1B
Acute myeloid leukemia	1967-02-01	0.078183	0.716532	4.47896	11.4155	ZBTB16;KIT
Calcium signaling pathway	4/240	0.0848671	0.716532	2.48242	6.1233	CHRM3;NTRK2;NOS2;P2RX1
Oxytocin signaling pathway	3/154	0.0908207	0.716532	2.90081	6.95866	RGS2;CACNG8;GNAI1
Gastric acid secretion	1976-02-01	0.0968915	0.716532	3.93243	9.17894	CHRM3;GNAI1
Arrhythmogenic right ventricular cardiomyopathy	1977-02-01	0.0990427	0.716532	3.8798	8.9709	CACNG8;ITGA2B
Amyotrophic lateral sclerosis	5/364	0.107829	0.716532	2.04233	4.54868	DNAH10;NOS2;DNAH14;NEFM;DNAL1
cGMP-PKG signaling pathway	3/167	0.108965	0.716532	2.66911	5.91668	RGS2;IRS2;GNAI1
Taste transduction	1986-02-01	0.118975	0.716532	3.46254	7.3712	CHRM3;TAS1R1
Hypertrophic cardiomyopathy	1990-02-01	0.128131	0.716532	3.30448	6.78973	CACNG8;ITGA2B
One carbon pool by folate	2022-01-20	0.129375	0.716532	7.62313	15.5896	ALDH1L1
Small cell lung cancer	1992-02-01	0.132769	0.716532	3.23072	6.52328	NOS2;ITGA2B
TGF-beta signaling pathway	1994-02-01	0.137446	0.716532	3.16017	6.27142	BMPR1B;RGMA
Arginine biosynthesis	2022-01-22	0.14136	0.716532	6.89642	13.4924	NOS2
Dilated cardiomyopathy	1996-02-01	0.142159	0.716532	3.09262	6.03311	CACNG8;ITGA2B
Transcriptional misregulation in cancer	3/192	0.147316	0.716532	2.31311	4.43001	MEIS1;ZBTB16;PROM1
Hematopoietic cell lineage	1999-02-01	0.149292	0.716532	2.99651	5.69893	ITGA2B;KIT
Melanogenesis	2/101	0.154086	0.716532	2.93568	5.49043	KIT;GNAI1
Chagas disease	2/102	0.156495	0.716532	2.90618	5.39017	NOS2;GNAI1
Pathways in cancer	6/531	0.161561	0.716532	1.6742	3.05185	GSTO2;NOS2;ZBTB16;ITGA2B;KIT;GNAI1
Folate biosynthesis	2022-01-26	0.164842	0.716532	5.79182	10.4413	AKR1C3
Maturity onset diabetes of the young	2022-01-26	0.164842	0.716532	5.79182	10.4413	MAFA
Toxoplasmosis	2/112	0.180945	0.716532	2.64064	4.51434	NOS2;GNAI1
Cholinergic synapse	2/113	0.183422	0.716532	2.61672	4.43786	CHRM3;GNAI1
Glutamatergic synapse	2/114	0.185904	0.716532	2.59322	4.36316	GRIK5;GNAI1
Leukocyte transendothelial migration	2/114	0.185904	0.716532	2.59322	4.36316	ESAM;GNAI1
Regulation of actin cytoskeleton	3/218	0.191075	0.716532	2.0307	3.36098	ENAH;CHRM3;ITGA2B
Growth hormone synthesis, secretion and action	2/119	0.198383	0.723829	2.48177	4.01441	IRS2;GNAI1
SNARE interactions in vesicular transport	1933-01-01	0.204411	0.726196	4.52327	7.18124	BET1L
Neuroactive ligand-receptor interaction	4/341	0.209853	0.726414	1.72948	2.70032	CHRM3;GRIK5;P2RX1;TRH
Relaxin signaling pathway	2/129	0.223615	0.754702	2.2852	3.42284	NOS2;GNAI1
Apelin signaling pathway	2/137	0.243977	0.770537	2.14891	3.03143	NOS2;GNAI1
Signaling pathways regulating pluripotency of stem cells	2/143	0.259301	0.770537	2.05684	2.77625	MEIS1;BMPR1B
Spinocerebellar ataxia	2/143	0.259301	0.770537	2.05684	2.77625	DAB1;SPTBN2
ABC transporters	1945-01-01	0.26796	0.770537	3.28766	4.32958	ABCC10
Adrenergic signaling in cardiomyocytes	2/150	0.277194	0.770537	1.95886	2.51329	CACNG8;GNAI1
Cocaine addiction	1949-01-01	0.288002	0.770537	3.01308	3.75064	GNAI1
Arginine and proline metabolism	1950-01-01	0.292927	0.770537	2.95144	3.62387	NOS2
Ovarian steroidogenesis	1951-01-01	0.297818	0.770537	2.89226	3.50332	AKR1C3
Tight junction	2/169	0.325539	0.770537	1.73433	1.94638	AMOTL1;MPDZ
Glutathione metabolism	1957-01-01	0.326467	0.770537	2.5816	2.88991	GSTO2
MAPK signaling pathway	3/294	0.331128	0.770537	1.49454	1.65184	NTRK2;CACNG8;KIT
Long-term depression	1960-01-01	0.340353	0.770537	2.44996	2.6405	GNAI1
Steroid hormone biosynthesis	1961-01-01	0.344918	0.770537	2.409	2.56426	AKR1C3
Arachidonic acid metabolism	1961-01-01	0.344918	0.770537	2.409	2.56426	AKR1C3
Huntington disease	3/306	0.353762	0.770537	1.43447	1.4906	DNAH10;DNAH14;DNAL1
Alcoholism	2/186	0.368092	0.770537	1.57273	1.57182	NTRK2;GNAI1
Adipocytokine signaling pathway	1969-01-01	0.380329	0.770537	2.12473	2.05402	IRS2
Renin secretion	1969-01-01	0.380329	0.770537	2.12473	2.05402	GNAI1
Central carbon metabolism in cancer	1970-01-01	0.384619	0.770537	2.09383	2.00066	KIT
Inositol phosphate metabolism	1973-01-01	0.397315	0.770537	2.00629	1.85186	SYNJ2
Thyroid hormone synthesis	1975-01-01	0.405633	0.770537	1.95186	1.76118	DUOX2
Metabolism of xenobiotics by cytochrome P450	1976-01-01	0.40975	0.770537	1.92574	1.71816	GSTO2
Bacterial invasion of epithelial cells	1977-01-01	0.413838	0.770537	1.90031	1.6766	ELMO2
Leishmaniasis	1977-01-01	0.413838	0.770537	1.90031	1.6766	NOS2
B cell receptor signaling pathway	1981-01-01	0.429912	0.770537	1.80493	1.52367	DAPP1
Peroxisome	1982-01-01	0.433862	0.770537	1.78255	1.48849	NOS2
PI3K-Akt signaling pathway	3/354	0.442788	0.770537	1.23526	1.00633	NTRK2;ITGA2B;KIT
Insulin secretion	1986-01-01	0.44939	0.770537	1.69833	1.35843	CHRM3
Herpes simplex virus 1 infection	4/498	0.451046	0.770537	1.17034	0.93181	ZNF814;ZNF415;ZNF566;ZNF555
Cardiac muscle contraction	1987-01-01	0.453206	0.770537	1.67849	1.32837	CACNG8
ECM-receptor interaction	1988-01-01	0.456995	0.770537	1.65912	1.29922	ITGA2B
Gap junction	1988-01-01	0.456995	0.770537	1.65912	1.29922	GNAI1
GABAergic synapse	1989-01-01	0.460758	0.770537	1.64018	1.27094	GNAI1
PD-L1 expression and PD-1 checkpoint pathway in cancer	1989-01-01	0.460758	0.770537	1.64018	1.27094	TICAM2
Morphine addiction	1991-01-01	0.468208	0.770537	1.60357	1.21686	GNAI1
Alzheimer disease	3/369	0.469715	0.770537	1.18373	0.894459	CHRM3;NOS2;IRS2
Salivary secretion	1993-01-01	0.475554	0.770537	1.56855	1.16586	CHRM3
Ras signaling pathway	2/232	0.477121	0.770537	1.25524	0.92886	NTRK2;KIT
Circadian entrainment	1997-01-01	0.489947	0.770537	1.50289	1.07225	GNAI1
Phosphatidylinositol signaling system	1997-01-01	0.489947	0.770537	1.50289	1.07225	SYNJ2
Chemical carcinogenesis	2/239	0.492722	0.770537	1.21773	0.861924	GSTO2;GNAI1
Choline metabolism in cancer	1998-01-01	0.493484	0.770537	1.48732	1.05044	PCYT1B
Glycerophospholipid metabolism	1998-01-01	0.493484	0.770537	1.48732	1.05044	PCYT1B
Progesterone-mediated oocyte maturation	1/100	0.500484	0.770537	1.45713	1.00859	GNAI1
Amoebiasis	1/102	0.507388	0.770537	1.42813	0.968955	NOS2
Longevity regulating pathway	1/102	0.507388	0.770537	1.42813	0.968955	IRS2
Pancreatic secretion	1/102	0.507388	0.770537	1.42813	0.968955	CHRM3
Toll-like receptor signaling pathway	1/104	0.514197	0.770537	1.40026	0.931377	TICAM2
NF-kappa B signaling pathway	1/104	0.514197	0.770537	1.40026	0.931377	TICAM2
Parathyroid hormone synthesis, secretion and action	1/106	0.520913	0.770537	1.37344	0.895722	GNAI1
Drug metabolism	1/108	0.527537	0.770537	1.34764	0.861862	GSTO2
Insulin resistance	1/108	0.527537	0.770537	1.34764	0.861862	IRS2
HIF-1 signaling pathway	1/109	0.530815	0.770537	1.33509	0.845569	NOS2
Serotonergic synapse	1/113	0.543701	0.774628	1.28715	0.784331	GNAI1
Sphingolipid signaling pathway	1/119	0.562375	0.774628	1.22133	0.70298	GNAI1
Neurotrophin signaling pathway	1/119	0.562375	0.774628	1.22133	0.70298	NTRK2
AMPK signaling pathway	1/120	0.565413	0.774628	1.211	0.690514	IRS2
Thyroid hormone signaling pathway	1/121	0.568429	0.774628	1.20085	0.678335	MED12L
Cell cycle	1/124	0.577356	0.774628	1.17138	0.643438	CDKN1C
Lysosome	1/128	0.588972	0.774628	1.13426	0.60045	GNPTAB
FoxO signaling pathway	1/131	0.597477	0.774628	1.10792	0.570622	IRS2
Natural killer cell mediated cytotoxicity	1/131	0.597477	0.774628	1.10792	0.570622	HCST
Dopaminergic synapse	1/132	0.600272	0.774628	1.0994	0.561105	GNAI1
Autophagy	1/137	0.613964	0.774628	1.05872	0.516461	IRS2
Yersinia infection	1/137	0.613964	0.774628	1.05872	0.516461	ELMO2
Estrogen signaling pathway	1/137	0.613964	0.774628	1.05872	0.516461	GNAI1
Insulin signaling pathway	1/137	0.613964	0.774628	1.05872	0.516461	IRS2
Breast cancer	1/147	0.639967	0.781382	0.985701	0.439957	KIT
Cell adhesion molecules	1/148	0.64247	0.781382	0.978946	0.433121	ESAM
Phospholipase D signaling pathway	1/148	0.64247	0.781382	0.978946	0.433121	KIT
Retrograde endocannabinoid signaling	1/148	0.64247	0.781382	0.978946	0.433121	GNAI1
Cushing syndrome	1/155	0.659511	0.782309	0.934117	0.388833	GNAI1
Non-alcoholic fatty liver disease	1/155	0.659511	0.782309	0.934117	0.388833	IRS2
Necroptosis	1/159	0.668884	0.782309	0.910284	0.366066	TICAM2
Hepatitis B	1/162	0.675745	0.782309	0.893186	0.350074	TICAM2
JAK-STAT signaling pathway	1/162	0.675745	0.782309	0.893186	0.350074	FHL1
Hippo signaling pathway	1/163	0.678001	0.782309	0.887627	0.344938	BMPR1B
Hepatocellular carcinoma	1/168	0.689048	0.788317	0.860833	0.320613	GSTO2
Protein processing in endoplasmic reticulum	1/171	0.695494	0.789006	0.845513	0.307033	HSPA4L
Tuberculosis	1/180	0.714048	0.803304	0.802634	0.270331	NOS2
Neutrophil extracellular trap formation	1/189	0.731479	0.81559	0.763861	0.238849	ITGA2B
Chemokine signaling pathway	1/192	0.737052	0.81559	0.751748	0.229356	GNAI1
Focal adhesion	1/201	0.75309	0.826563	0.717591	0.203487	ITGA2B
Proteoglycans in cancer	1/205	0.759903	0.826679	0.703378	0.193123	ANK1
Human immunodeficiency virus 1 infection	1/212	0.771379	0.826679	0.679801	0.176459	GNAI1
Lipid and atherosclerosis	1/215	0.776129	0.826679	0.670168	0.169845	TICAM2
cAMP signaling pathway	1/216	0.777691	0.826679	0.667017	0.167706	GNAI1
Human cytomegalovirus infection	1/225	0.791266	0.834539	0.639924	0.149819	GNAI1
Shigellosis	1/246	0.819826	0.848723	0.584448	0.116108	ELMO2
Salmonella infection	1/249	0.823576	0.848723	0.57729	0.112052	ELMO2
Parkinson disease	1/249	0.823576	0.848723	0.57729	0.112052	GNAI1
Cytokine-cytokine receptor interaction	1/295	0.87226	0.892084	0.485824	0.0663963	BMPR1B
MicroRNAs in cancer	1/310	0.885045	0.898354	0.461886	0.056404	IRS2
Human papillomavirus infection	1/331	0.900837	0.907559	0.432028	0.0451173	ITGA2B
Olfactory transduction	1/440	0.954065	0.954065	0.322947	0.0151859	RGS2

### Sheet: KEGG Mav-Mac intercept
Term	Overlap	P.value	Adjusted.P.value	Odds.Ratio	Combined.Score	Genes
Toll-like receptor signaling pathway	6/104	7e-06	0.000509	14.6149	173.466	CD40;IL6;CD80;CCL4;RELA;NFKB1
Insulin resistance	6/108	8.71e-06	0.000509	14.039	163.572	PTPN1;IL6;CREB3L4;SLC27A2;RELA;NFKB1
Cytosolic DNA-sensing pathway	1963-05-01	8.93e-06	0.000509	20.3746	236.868	IL6;CCL4;CASP1;RELA;NFKB1
Pertussis	1976-05-01	2.24e-05	0.000817	16.6331	178.052	IL6;CASP1;IRF8;RELA;NFKB1
Chemokine signaling pathway	7/192	2.39e-05	0.000817	9.10231	96.8701	PREX1;CCL8;CCL4;ELMO1;SOS1;RELA;NFKB1
Human cytomegalovirus infection	7/225	6.55e-05	0.00186582	7.71151	74.2924	PTGER4;IL6;CREB3L4;CCL4;SOS1;RELA;NFKB1
Legionellosis	1957-04-01	0.000121	0.0026346	17.632	159.055	IL6;CASP1;RELA;NFKB1
Salmonella infection	7/249	0.000123	0.0026346	6.93827	62.4531	IL6;FHOD1;CASP4;CASP1;ELMO1;RELA;NFKB1
Yersinia infection	5/137	0.000367	0.00697027	8.9191	70.5549	IL6;CASP1;ELMO1;RELA;NFKB1
Human T-cell leukemia virus 1 infection	6/219	0.000439	0.0075084	6.68522	51.6822	CD40;IL6;CREB3L4;SRF;RELA;NFKB1
Hepatitis B	5/162	0.000787	0.0122276	7.48938	53.5328	IL6;CREB3L4;SOS1;RELA;NFKB1
Prostate cancer	1997-04-01	0.000926	0.0128583	10.0281	70.0416	CREB3L4;SOS1;RELA;NFKB1
Amoebiasis	4/102	0.00111684	0.0128583	9.51405	64.6694	IL6;SERPINB9;RELA;NFKB1
C-type lectin receptor signaling pathway	4/104	0.00120033	0.0128583	9.32282	62.6975	IL6;CASP1;RELA;NFKB1
NF-kappa B signaling pathway	4/104	0.00120033	0.0128583	9.32282	62.6975	CD40;CCL4;RELA;NFKB1
Intestinal immune network for IgA production	1948-03-01	0.00127472	0.0128583	15.4	102.642	CD40;IL6;CD80
NOD-like receptor signaling pathway	5/181	0.00129062	0.0128583	6.67445	44.4026	IL6;CASP4;CASP1;RELA;NFKB1
Cocaine addiction	1949-03-01	0.00135351	0.0128583	15.0645	99.5016	CREB3L4;RELA;NFKB1
TNF signaling pathway	4/112	0.00157821	0.0142039	8.62876	55.6681	IL6;CREB3L4;RELA;NFKB1
Transcriptional misregulation in cancer	5/192	0.001674	0.0143127	6.27833	40.1345	CD40;IL6;RELA;NFKB1;PBX1
Pathogenic Escherichia coli infection	5/197	0.00187346	0.0152553	6.11328	38.3912	IL6;CASP4;CASP1;RELA;NFKB1
MAPK signaling pathway	6/294	0.00200774	0.0156056	4.92545	30.5907	DAXX;SRF;RAPGEF2;SOS1;RELA;NFKB1
Relaxin signaling pathway	4/129	0.00264208	0.0195037	7.44885	44.2178	CREB3L4;SOS1;RELA;NFKB1
Lipid and atherosclerosis	5/215	0.00273737	0.0195037	5.58418	32.9509	CD40;IL6;CASP1;RELA;NFKB1
Cortisol synthesis and secretion	1965-03-01	0.0030488	0.0200517	11.1679	64.6955	CREB3L4;ORAI1;PBX1
Inflammatory bowel disease	1965-03-01	0.0030488	0.0200517	11.1679	64.6955	IL6;RELA;NFKB1
Acute myeloid leukemia	1967-03-01	0.00332241	0.0210419	10.8178	61.7377	SOS1;RELA;NFKB1
Renin secretion	1969-03-01	0.00361061	0.0214335	10.4889	58.9883	PTGER4;ORAI1;KCNJ2
Epithelial cell signaling in Helicobacter pylori infection	1970-03-01	0.00376026	0.0214335	10.3318	57.6854	CSK;RELA;NFKB1
Prolactin signaling pathway	1970-03-01	0.00376026	0.0214335	10.3318	57.6854	SOS1;RELA;NFKB1
Chronic myeloid leukemia	1976-03-01	0.00473759	0.0258983	9.47977	50.7379	SOS1;RELA;NFKB1
Shigellosis	5/246	0.00485185	0.0258983	4.85823	25.8866	CASP4;CASP1;ELMO1;RELA;NFKB1
PI3K-Akt signaling pathway	6/354	0.00499792	0.0258983	4.06377	21.5328	IL6;CREB3L4;MYB;SOS1;RELA;NFKB1
Cellular senescence	4/156	0.0052036	0.0261711	6.11734	32.1674	IL6;NBN;RELA;NFKB1
B cell receptor signaling pathway	1981-03-01	0.00565893	0.0276479	8.86986	45.8973	SOS1;RELA;NFKB1
Influenza A	4/172	0.00731554	0.0347488	5.53025	27.1964	IL6;CASP1;RELA;NFKB1
IL-17 signaling pathway	1994-03-01	0.00853049	0.0394247	7.59775	36.1965	IL6;RELA;NFKB1
AGE-RAGE signaling pathway in diabetic complications	3/100	0.0100964	0.0431635	7.12563	32.7464	IL6;RELA;NFKB1
Viral protein interaction with cytokine and cytokine receptor	3/100	0.0100964	0.0431635	7.12563	32.7464	IL6;CCL8;CCL4
Neutrophil extracellular trap formation	4/189	0.010109	0.0431635	5.01774	23.0531	CASP4;CASP1;RELA;NFKB1
Chagas disease	3/102	0.0106529	0.0431635	6.98097	31.707	IL6;RELA;NFKB1
Longevity regulating pathway	3/102	0.0106529	0.0431635	6.98097	31.707	CREB3L4;RELA;NFKB1
Kaposi sarcoma-associated herpesvirus infection	4/193	0.010854	0.0431635	4.91055	22.2115	PREX1;IL6;RELA;NFKB1
T cell receptor signaling pathway	3/104	0.011227	0.0436323	6.84204	30.7169	SOS1;RELA;NFKB1
Th17 cell differentiation	3/107	0.0121211	0.0440124	6.64367	29.3172	IL6;RELA;NFKB1
Allograft rejection	1938-02-01	0.0124061	0.0440124	12.6916	55.7105	CD40;CD80
Primary immunodeficiency	1938-02-01	0.0124061	0.0440124	12.6916	55.7105	CD40;ORAI1
Epstein-Barr virus infection	4/202	0.0126576	0.0440124	4.6852	20.472	CD40;IL6;RELA;NFKB1
HIF-1 signaling pathway	3/109	0.0127393	0.0440124	6.51766	28.4369	IL6;RELA;NFKB1
Viral carcinogenesis	4/203	0.0128691	0.0440124	4.66142	20.2908	CREB3L4;SRF;RELA;NFKB1
Toxoplasmosis	3/112	0.0137	0.0459354	6.33732	27.1893	CD40;RELA;NFKB1
Graft-versus-host disease	1942-02-01	0.0150211	0.049308	11.4201	47.9451	IL6;CD80
cAMP signaling pathway	4/216	0.0158264	0.049308	4.3727	18.1295	CREB3L4;ORAI1;RELA;NFKB1
Sphingolipid signaling pathway	3/119	0.0160986	0.049308	5.95279	24.5792	SPTLC3;RELA;NFKB1
Neurotrophin signaling pathway	3/119	0.0160986	0.049308	5.95279	24.5792	SOS1;RELA;NFKB1
Human papillomavirus infection	5/331	0.0161476	0.049308	3.57599	14.7545	PTGER4;CREB3L4;SOS1;RELA;NFKB1
Coronavirus disease	4/232	0.020012	0.0600359	4.06254	15.8903	IL6;CASP1;RELA;NFKB1
Malaria	1950-02-01	0.0208877	0.0615826	9.51293	36.8017	CD40;IL6
Chemical carcinogenesis	4/239	0.0220386	0.0638747	3.94013	15.0314	CREB3L4;SOS1;RELA;NFKB1
Autoimmune thyroid disease	1953-02-01	0.023296	0.0663935	8.95199	33.6548	CD40;CD80
Measles	3/139	0.0241763	0.0677728	5.07225	18.8808	IL6;RELA;NFKB1
Apoptosis	3/142	0.0255453	0.0704555	4.96202	18.1972	DAXX;RELA;NFKB1
Viral myocarditis	1960-02-01	0.0293315	0.0783701	7.86881	27.7698	CD40;CD80
Mineral absorption	1960-02-01	0.0293315	0.0783701	7.86881	27.7698	SLC8A3;SLC40A1
Cushing syndrome	3/155	0.0319509	0.0827818	4.53465	15.6153	CREB3L4;ORAI1;PBX1
Non-alcoholic fatty liver disease	3/155	0.0319509	0.0827818	4.53465	15.6153	IL6;RELA;NFKB1
Hepatitis C	3/157	0.0330043	0.0842348	4.47531	15.2658	SOS1;RELA;NFKB1
JAK-STAT signaling pathway	3/162	0.0357165	0.0898166	4.33348	14.4398	IL6;SOS1;PTPN2
Mitophagy	1968-02-01	0.0369004	0.0911175	6.91223	22.8071	CITED2;RELA
Adipocytokine signaling pathway	1969-02-01	0.0378942	0.0911175	6.80872	22.2846	RELA;NFKB1
Amphetamine addiction	1969-02-01	0.0378942	0.0911175	6.80872	22.2846	CREB3L4;STX1A
cGMP-PKG signaling pathway	3/167	0.0385406	0.0911175	4.2003	13.6764	SLC8A3;CREB3L4;SRF
RIG-I-like receptor signaling pathway	1970-02-01	0.0388981	0.0911175	6.70825	21.7804	RELA;NFKB1
Cytokine-cytokine receptor interaction	4/295	0.0427276	0.0987354	3.17283	10.0037	CD40;IL6;CCL8;CCL4
Pancreatic cancer	1976-02-01	0.0451302	0.102897	6.16247	19.0926	RELA;NFKB1
Leishmaniasis	1977-02-01	0.0462026	0.103043	6.08	18.6943	RELA;NFKB1
Tuberculosis	3/180	0.0463995	0.103043	3.88924	11.9418	IL6;RELA;NFKB1
Synaptic vesicle cycle	1978-02-01	0.0472844	0.103193	5.9997	18.3085	STXBP1;STX1A
Axon guidance	3/182	0.0476739	0.103193	3.84539	11.703	EPHB6;SEMA3A;SRGAP2
Insulin secretion	1986-02-01	0.0562639	0.120264	5.42611	15.6147	CREB3L4;STX1A
PD-L1 expression and PD-1 checkpoint pathway in cancer	1989-02-01	0.0597736	0.125592	5.23821	14.757	RELA;NFKB1
Pathways of neurodegeneration	5/475	0.0607979	0.125592	2.46213	6.89447	DAXX;IL6;STX1A;RELA;NFKB1
Hypertrophic cardiomyopathy	1990-02-01	0.06096	0.125592	5.17842	14.4868	SLC8A3;IL6
Small cell lung cancer	1992-02-01	0.063357	0.127459	5.06284	13.9682	RELA;NFKB1
Th1 and Th2 cell differentiation	1992-02-01	0.063357	0.127459	5.06284	13.9682	RELA;NFKB1
Rheumatoid arthritis	1993-02-01	0.0645674	0.128384	5.00695	13.7193	IL6;CD80
Aldosterone synthesis and secretion	1998-02-01	0.0707346	0.13863	4.74497	12.5686	CREB3L4;ORAI1
Herpes simplex virus 1 infection	5/498	0.0713415	0.13863	2.34449	6.1901	DAXX;IL6;ZNF443;RELA;NFKB1
Protein digestion and absorption	2/103	0.0770858	0.148109	4.50893	11.5557	SLC8A3;COL5A1
Ras signaling pathway	3/232	0.0848662	0.160429	2.99817	7.39553	SOS1;RELA;NFKB1
Steroid biosynthesis	2022-01-20	0.0853747	0.160429	11.8971	29.2753	LSS
Pathways in cancer	5/531	0.0881231	0.163794	2.19367	5.32846	PTGER4;IL6;SOS1;RELA;NFKB1
Cholinergic synapse	2/113	0.0902969	0.16603	4.10065	9.86064	CREB3L4;KCNJ2
Growth hormone synthesis, secretion and action	2/119	0.0985213	0.179225	3.88918	9.01311	CREB3L4;SOS1
Endocytosis	3/252	0.102375	0.184276	2.75455	6.27792	EHD2;EHD4;SMAP2
Platelet activation	2/124	0.10553	0.187976	3.72885	8.38527	PTGIR;ORAI1
Osteoclast differentiation	2/127	0.1098	0.193564	3.6388	8.03848	RELA;NFKB1
FoxO signaling pathway	2/131	0.115562	0.199607	3.52526	7.60733	IL6;SOS1
Natural killer cell mediated cytotoxicity	2/131	0.115562	0.199607	3.52526	7.60733	CD48;SOS1
Systemic lupus erythematosus	2/135	0.1214	0.207594	3.41855	7.20856	CD40;CD80
Estrogen signaling pathway	2/137	0.124346	0.208463	3.36756	7.0203	CREB3L4;SOS1
Insulin signaling pathway	2/137	0.124346	0.208463	3.36756	7.0203	PTPN1;SOS1
Fluid shear stress and atherosclerosis	2/139	0.12731	0.211359	3.31806	6.83896	RELA;NFKB1
Asthma	2022-01-31	0.129216	0.212461	7.53068	15.4098	CD40
SNARE interactions in vesicular transport	1933-01-01	0.136961	0.223051	7.0593	14.0343	STX1A
Cell adhesion molecules	2/148	0.140847	0.227215	3.11211	6.09999	CD40;CD80
Adrenergic signaling in cardiomyocytes	2/150	0.143897	0.229966	3.06974	5.95118	SLC8A3;CREB3L4
African trypanosomiasis	1937-01-01	0.152247	0.241058	6.27367	11.8086	IL6
Ferroptosis	1941-01-01	0.167265	0.260022	5.64517	10.0945	SLC40A1
Homologous recombination	1942-01-01	0.167265	0.260022	5.64517	10.0945	NBN
Type I diabetes mellitus	1943-01-01	0.174675	0.269095	5.37581	9.37985	CD80
Vasopressin-regulated water reabsorption	1944-01-01	0.178356	0.272312	5.25053	9.05177	CREB3L4
Sphingolipid metabolism	1949-01-01	0.196517	0.297384	4.70241	7.65086	SPTLC3
Alcoholism	2/186	0.200754	0.301131	2.46464	3.95741	CREB3L4;SOS1
Endocrine and other factor-regulated calcium reabsorption	1953-01-01	0.21076	0.31339	4.33982	6.75726	SLC8A3
Alzheimer disease	3/369	0.226458	0.331088	1.86285	2.76669	IL6;RELA;NFKB1
Endometrial cancer	1958-01-01	0.228212	0.331088	3.95813	5.84806	SOS1
Diabetic cardiomyopathy	2/203	0.22847	0.331088	2.25425	3.32805	RELA;NFKB1
Rap1 signaling pathway	2/210	0.239968	0.344828	2.17761	3.10799	RAPGEF2;SIPA1
Human immunodeficiency virus 1 infection	2/212	0.243259	0.346644	2.15665	3.0487	RELA;NFKB1
Regulation of actin cytoskeleton	2/218	0.253144	0.357749	2.0961	2.87962	TMSB4X;SOS1
Fc epsilon RI signaling pathway	1968-01-01	0.26198	0.367202	3.36567	4.50827	SOS1
Renal cell carcinoma	1969-01-01	0.265276	0.368798	3.31601	4.4003	SOS1
Adherens junction	1971-01-01	0.271823	0.374298	3.22094	4.19561	PTPN1
Non-small cell lung cancer	1972-01-01	0.275075	0.374298	3.17542	4.09855	SOS1
Thermogenesis	2/232	0.27624	0.374298	1.96712	2.53067	CREB3L4;SOS1
PPAR signaling pathway	1974-01-01	0.281536	0.374298	3.08811	3.91416	SLC27A2
Thyroid hormone synthesis	1975-01-01	0.284745	0.374298	3.04622	3.82655	CREB3L4
Glioma	1975-01-01	0.284745	0.374298	3.04622	3.82655	SOS1
Gastric acid secretion	1976-01-01	0.28794	0.374298	3.00545	3.7418	KCNJ2
Calcium signaling pathway	2/240	0.28943	0.374298	1.90022	2.35597	SLC8A3;ORAI1
Arrhythmogenic right ventricular cardiomyopathy	1977-01-01	0.29112	0.374298	2.96576	3.6598	SLC8A3
Bacterial invasion of epithelial cells	1977-01-01	0.29112	0.374298	2.96576	3.6598	ELMO1
Peroxisome	1982-01-01	0.306815	0.391532	2.78199	3.28695	SLC27A2
ErbB signaling pathway	1985-01-01	0.316066	0.40035	2.68222	3.0894	SOS1
Colorectal cancer	1986-01-01	0.319122	0.401249	2.65053	3.02739	SOS1
Cardiac muscle contraction	1987-01-01	0.322165	0.402119	2.61958	2.96718	SLC8A3
Gap junction	1988-01-01	0.325195	0.402959	2.58934	2.90869	SOS1
GnRH signaling pathway	1993-01-01	0.340143	0.418449	2.448	2.6399	SOS1
Prion disease	2/273	0.343424	0.419468	1.66603	1.78063	IL6;CREB3L4
Dilated cardiomyopathy	1996-01-01	0.348954	0.423199	2.37033	2.49552	SLC8A3
Choline metabolism in cancer	1998-01-01	0.354763	0.424227	2.32123	2.4055	SOS1
Inflammatory mediator regulation of TRP channels	1998-01-01	0.354763	0.424227	2.32123	2.4055	PTGER4
Hematopoietic cell lineage	1999-01-01	0.357649	0.424708	2.29743	2.36222	IL6
Melanogenesis	1/101	0.363381	0.428539	2.25125	2.27895	CREB3L4
Parathyroid hormone synthesis, secretion and action	1/106	0.377493	0.442132	2.14351	2.08821	CREB3L4
Glucagon signaling pathway	1/107	0.380278	0.442364	2.12318	2.0528	CREB3L4
Huntington disease	2/306	0.396116	0.457674	1.48268	1.37304	CREB3L4;STX1A
Leukocyte transendothelial migration	1/114	0.39943	0.458406	1.99095	1.82713	SIPA1
MicroRNAs in cancer	2/310	0.40238	0.458713	1.46313	1.33197	SOS1;NFKB1
AMPK signaling pathway	1/120	0.41538	0.470397	1.88999	1.66048	CREB3L4
Lysosome	1/128	0.435996	0.490496	1.77022	1.4695	LITAF
Dopaminergic synapse	1/132	0.446033	0.496288	1.71582	1.38529	CREB3L4
Vascular smooth muscle contraction	1/133	0.448515	0.496288	1.70274	1.36528	PTGIR
Neuroactive ligand-receptor interaction	2/341	0.449852	0.496288	1.32723	1.06024	PTGER4;PTGIR
Apelin signaling pathway	1/137	0.458331	0.502402	1.65232	1.28908	SLC8A3
Breast cancer	1/147	0.482124	0.519434	1.53837	1.12233	SOS1
Amyotrophic lateral sclerosis	2/364	0.4837	0.519434	1.24144	0.901648	DAXX;CASP1
Phospholipase D signaling pathway	1/148	0.484445	0.519434	1.52783	1.1073	SOS1
Gastric cancer	1/149	0.486757	0.519434	1.51743	1.09254	SOS1
Spliceosome	1/150	0.489058	0.519434	1.50717	1.07804	THOC3
mTOR signaling pathway	1/154	0.49816	0.52261	1.46747	1.02258	SOS1
Oxytocin signaling pathway	1/154	0.49816	0.52261	1.46747	1.02258	KCNJ2
Necroptosis	1/159	0.509313	0.531052	1.42067	0.958514	CASP1
Hepatocellular carcinoma	1/168	0.528775	0.54688	1.34349	0.856064	SOS1
Tight junction	1/169	0.53089	0.54688	1.33543	0.845596	RAPGEF2
RNA transport	1/186	0.565437	0.578981	1.21167	0.690842	THOC3
Focal adhesion	1/201	0.593823	0.604427	1.11994	0.583685	SOS1
Proteoglycans in cancer	1/205	0.601078	0.608191	1.09776	0.558794	SOS1
Parkinson disease	1/249	0.672896	0.676855	0.900981	0.356936	DAXX
Olfactory transduction	1/440	0.862519	0.862519	0.504038	0.0745464	SLC8A3
