## Supplemental Table 2 for "Peripheral blood T-cell deficiency and hyperinflammatory monocyte responses associate with MAC lung disease"

### Sheet: Sheet1
Supplementary Table 2. Differentially expressed genes identified in the RNAseq analysis of PBMCs
IGRA+/- HC vs MACDZ
Up in MACDZ
Up in IGRA+/-
		Unstim			MTB300			Mav lysate			Mtb lysate
ENSEMBL ID	Gene	Log2 FC	p-value	FDR p-value	Log2 FC	p-value	FDR p-value	Log2 FC	p-value	FDR p-value	Log2 FC	p-value	FDR p-value
ENSG00000108846.15	ABCC3				-1.01	0.00099	0.045
ENSG00000114770.16	ABCC5	-0.99	8.3e-06	0.0014
ENSG00000118777.10	ABCG2	-1.84	1.8e-05	0.0024	-2.02	3.4e-06	0.00074
ENSG00000136379.11	ABHD17C	1.17	0.00031	0.018	1.55	9.6e-06	0.0017
ENSG00000179859.9	AC104581.1										0.83	4.9e-05	0.026
ENSG00000131584.18	ACAP3	-0.57	0.0014	0.049
ENSG00000102794.9	ACOD1				1.98	4.8e-09	3.2e-06
ENSG00000177465.4	ACOT4				0.82	0.00038	0.022				1.18	4.4e-07	0.0011
ENSG00000097021.19	ACOT7	0.91	3e-05	0.0033
ENSG00000153093.18	ACOXL				1.2	0.00051	0.027
ENSG00000134575.9	ACP2	-0.57	8.2e-05	0.0069
ENSG00000102575.10	ACP5	-0.91	0.00033	0.019	-0.83	0.0011	0.048
ENSG00000184009.9	ACTG1	0.57	0.00072	0.033
ENSG00000093072.15	ADA2	-0.76	0.00018	0.013
ENSG00000135074.15	ADAM19	1.02	9.1e-07	0.00036	0.84	7e-05	0.0075
ENSG00000131355.14	ADGRE3	1.8	3.6e-06	0.00078
ENSG00000128271.21	ADORA2A				1.46	5.4e-07	0.00018
ENSG00000130396.20	AFDN				1.12	0.00027	0.019
ENSG00000006530.15	AGK				0.56	6.9e-05	0.0074
ENSG00000163568.14	AIM2	0.97	2.9e-05	0.0032
ENSG00000059573.8	ALDH18A1				0.55	0.00048	0.026
ENSG00000165092.12	ALDH1A1	-1.45	0.00063	0.03
ENSG00000128918.14	ALDH1A2				-1.26	8.9e-06	0.0016
ENSG00000109107.13	ALDOC	0.81	0.00016	0.011	0.89	2.4e-05	0.0033				0.9	2.4e-05	0.019
ENSG00000132965.9	ALOX5AP	1.21	7.1e-10	4.1e-06
ENSG00000162066.14	AMDHD2	-0.59	0.0004	0.021
ENSG00000013523.9	ANGEL1	-0.57	0.00038	0.021
ENSG00000163516.13	ANKZF1										0.5	0.00011	0.041
ENSG00000254979.5	AP000781.2	-1.37	0.001	0.04
ENSG00000130208.9	APOC1	-2.04	3.7e-08	3.8e-05	-1.48	0.00011	0.01
ENSG00000130203.9	APOE	-1.95	4e-05	0.004	-1.66	0.00023	0.017
ENSG00000047365.11	ARAP2				0.62	0.0011	0.049
ENSG00000071205.11	ARHGAP10	-0.77	2.4e-06	0.00064	-0.56	0.0005	0.027
ENSG00000135931.17	ARMC9	-1.03	0.00027	0.017	-0.95	0.00038	0.022
ENSG00000172379.20	ARNT2				1.63	8.7e-07	0.00026
ENSG00000205784.2	ARRDC5	-0.95	0.0012	0.044
ENSG00000151693.10	ASAP2				1.1	0.00035	0.022
ENSG00000100628.11	ASB2	1.11	2.5e-06	0.00064
ENSG00000162174.12	ASRGL1	-1.34	6.4e-07	0.00029	-1.04	0.00018	0.014
ENSG00000168010.10	ATG16L2				-0.54	0.00014	0.012
ENSG00000070961.15	ATP2B1				0.8	0.0011	0.048
ENSG00000128524.4	ATP6V1F				-0.57	0.0003	0.02
ENSG00000101200.5	AVP										-2.01	1.5e-05	0.014
ENSG00000119986.6	AVPI1	-1	2.2e-05	0.0028	-0.96	7.9e-05	0.0081
ENSG00000175711.8	B3GNTL1	0.74	2.5e-07	0.00013
ENSG00000175866.15	BAIAP2	-0.81	0.00022	0.014	-0.83	0.00022	0.016
ENSG00000156127.6	BATF	0.67	3e-06	0.00071
ENSG00000123685.8	BATF3	1.17	5.9e-06	0.0011	1.03	0.00012	0.011
ENSG00000140379.7	BCL2A1	1.12	4.2e-06	0.00086
ENSG00000090013.9	BLVRB	-0.59	0.00065	0.03
ENSG00000153162.8	BMP6	0.81	0.00079	0.035
ENSG00000176171.11	BNIP3	0.65	0.0011	0.041	0.75	0.00014	0.012				0.94	1.8e-06	0.0033
ENSG00000104765.15	BNIP3L				0.59	0.00012	0.011
ENSG00000119411.10	BSPRY				1.53	4.5e-05	0.0055
ENSG00000187479.5	C11orf96	1.28	0.00017	0.012	1.32	1.1e-05	0.0019
ENSG00000166920.12	C15orf48	0.99	0.00085	0.036
ENSG00000154102.10	C16orf74				-1.04	0.00016	0.013
ENSG00000173918.14	C1QTNF1	1.61	2.3e-06	0.00064	1.56	2.3e-13	5.7e-10
ENSG00000205856.3	C22orf42										-1.78	1.1e-06	0.0023
ENSG00000205502.3	C2CD4B				0.67	5.5e-08	2.5e-05
ENSG00000174792.10	C4orf26				0.76	0.00033	0.021
ENSG00000205129.8	C4orf47				1.36	1.3e-05	0.0022
ENSG00000164746.13	C7orf57	1.16	1.8e-06	0.00054
ENSG00000074410.13	CA12	1.11	0.0002	0.013
ENSG00000004660.14	CAMKK1				-0.9	0.00061	0.031
ENSG00000141527.16	CARD14	-1.1	0.001	0.04
ENSG00000137752.23	CASP1	0.6	0.00023	0.015
ENSG00000196954.13	CASP4	0.59	0.00027	0.017
ENSG00000137757.10	CASP5	1.17	0.00015	0.011
ENSG00000152492.13	CCDC50				0.51	0.00077	0.037
ENSG00000177352.9	CCDC71				-0.74	0.0011	0.048
ENSG00000172724.11	CCL19	1.63	4.9e-07	0.00023	1.28	3.6e-06	0.00075
ENSG00000115009.11	CCL20	1.39	5.7e-05	0.0052	1.47	1.4e-07	5.7e-05
ENSG00000277632.1	CCL3	1.23	2.1e-05	0.0027	1.38	3.5e-06	0.00075
ENSG00000276085.1	CCL3L3	1.56	2.8e-06	0.0007	1.87	2e-08	1.1e-05
ENSG00000275302.1	CCL4	1.06	4.7e-05	0.0044	0.98	0.00016	0.013
ENSG00000276070.4	CCL4L2	1.21	2.3e-05	0.0028
ENSG00000108700.4	CCL8				1.57	0.00016	0.013
ENSG00000101331.15	CCM2L	1.58	2.2e-05	0.0028
ENSG00000175305.17	CCNE2				1.38	0.00014	0.012
ENSG00000112486.15	CCR6	0.98	0.00015	0.011
ENSG00000156535.13	CD109				-1.06	0.00036	0.022
ENSG00000120217.13	CD274				1.01	0.001	0.045
ENSG00000178789.8	CD300LB				-1.18	8.4e-05	0.0084				-1.61	2.5e-06	0.004
ENSG00000135218.17	CD36	-1.43	1.8e-05	0.0024
ENSG00000117091.9	CD48				0.52	0.00074	0.036
ENSG00000085063.14	CD59	0.66	0.00083	0.035
ENSG00000110848.8	CD69	0.72	2.9e-05	0.0033	0.68	0.00011	0.01
ENSG00000125726.10	CD70	1.32	1.8e-07	0.00011	1.23	2.3e-06	0.00059
ENSG00000121594.11	CD80	1.2	0.00016	0.012	1.68	1.1e-07	4.6e-05
ENSG00000066294.14	CD84	-1.1	2.6e-06	0.00066
ENSG00000010278.12	CD9	-1.11	1.8e-05	0.0024	-1.14	2.3e-05	0.0032
ENSG00000125810.9	CD93	1.17	2.5e-05	0.003
ENSG00000149798.4	CDC42EP2	1.25	5.8e-06	0.0011
ENSG00000163171.7	CDC42EP3	0.6	0.00064	0.03
ENSG00000093009.9	CDC45				1.26	0.00015	0.013
ENSG00000170956.16	CEACAM3										1.5	4.1e-06	0.0057
ENSG00000245848.2	CEBPA	-1.17	0.00011	0.0086
ENSG00000103888.16	CEMIP	0.99	0.00038	0.021	1.89	1.1e-08	5.8e-06
ENSG00000147400.8	CETN2	0.56	0.001	0.039
ENSG00000163001.11	CFAP36	0.5	0.0004	0.021
ENSG00000123989.13	CHPF				0.65	0.00014	0.012
ENSG00000171310.10	CHST11				-0.77	0.0002	0.015
ENSG00000147119.3	CHST7	-0.8	0.0013	0.046	-1.27	6.2e-07	0.00021
ENSG00000138433.15	CIR1				-0.53	0.00038	0.022
ENSG00000136026.13	CKAP4	0.85	0.00026	0.016
ENSG00000166165.12	CKB	0.98	0.00046	0.024
ENSG00000166523.7	CLEC4E				1.07	0.00011	0.01
ENSG00000112782.15	CLIC5	1.35	1.2e-06	0.00042
ENSG00000128973.12	CLN6	-0.72	5.5e-06	0.0011
ENSG00000138767.12	CNOT6L	0.59	0.0013	0.047
ENSG00000135678.11	CPM	-0.93	0.00012	0.0093
ENSG00000104324.15	CPQ				-0.58	0.00069	0.034
ENSG00000095794.19	CREM	0.65	8.4e-07	0.00035	0.5	0.00015	0.013
ENSG00000164400.5	CSF2	0.83	0.0013	0.047	1.71	7.8e-07	0.00024
ENSG00000108342.12	CSF3	1.37	2.4e-07	0.00013	2.04	1.2e-16	1.2e-12
ENSG00000119535.17	CSF3R				-1.28	0.00037	0.022
ENSG00000077984.5	CST7	0.75	0.0011	0.042
ENSG00000119326.14	CTNNAL1				-0.79	0.00034	0.021
ENSG00000143387.12	CTSK	-1.57	3.5e-05	0.0036
ENSG00000163739.4	CXCL1	1.32	0.00019	0.013	1.36	6.5e-07	0.00021
ENSG00000156234.7	CXCL13	1.4	8.8e-06	0.0014
ENSG00000081041.8	CXCL2				1.75	2.2e-08	1.1e-05
ENSG00000163734.4	CXCL3				1.34	1.3e-05	0.0022
ENSG00000163735.6	CXCL5				1.47	5.1e-06	0.001
ENSG00000169429.10	CXCL8	1.11	0.00081	0.035	1.24	0.00046	0.025
ENSG00000172215.5	CXCR6	0.98	6.8e-05	0.006	1.13	6.5e-06	0.0013
ENSG00000171604.11	CXXC5				-0.56	0.00092	0.042
ENSG00000106258.13	CYP3A5	1.6	3.4e-06	0.00075
ENSG00000115165.9	CYTIP										0.55	4.6e-05	0.025
ENSG00000115866.10	DARS	0.71	1.1e-06	0.00038	0.61	3.4e-05	0.0043				0.56	0.00013	0.045
ENSG00000168209.4	DDIT4	0.87	2.6e-06	0.00066	1.15	5.6e-10	6e-07
ENSG00000137628.16	DDX60							1.09	3e-05	0.039
ENSG00000140995.16	DEF8	-0.56	7.2e-06	0.0013
ENSG00000100150.16	DEPDC5	-0.53	0.0014	0.047
ENSG00000182108.9	DEXI	-0.7	0.0014	0.048
ENSG00000100612.13	DHRS7	0.63	1.4e-06	0.00045
ENSG00000073737.16	DHRS9	-1.98	5.2e-09	9.2e-06	-1.45	1.3e-05	0.0021
ENSG00000066084.12	DIP2B	-0.53	0.00068	0.031
ENSG00000198719.8	DLL1	1.26	0.00017	0.012	1.42	4e-06	0.00083
ENSG00000128917.6	DLL4	1.19	1.2e-06	0.00042	0.89	3e-09	2.5e-06
ENSG00000137094.14	DNAJB5				-0.78	0.00098	0.044
ENSG00000136770.10	DNAJC1	0.51	0.00073	0.033
ENSG00000187957.7	DNER	1.66	0.00012	0.0092
ENSG00000104885.17	DOT1L				-0.79	4.8e-05	0.0058
ENSG00000197635.9	DPP4				0.82	0.00096	0.044
ENSG00000113657.12	DPYSL3				-1.39	0.00069	0.034
ENSG00000125868.15	DSTN	0.5	0.00012	0.0094
ENSG00000111266.8	DUSP16	0.59	0.00075	0.034
ENSG00000120875.8	DUSP4	1.39	5.9e-08	5e-05
ENSG00000184545.10	DUSP8	1.39	0.00016	0.012
ENSG00000143479.15	DYRK3	0.93	0.00076	0.034	1.19	6.7e-05	0.0073
ENSG00000105246.5	EBI3	1.59	1.2e-08	1.6e-05	1.18	1e-05	0.0018
ENSG00000078401.6	EDN1				2.04	4.3e-09	3e-06
ENSG00000122547.10	EEPD1	-1.07	9.9e-06	0.0016
ENSG00000122877.15	EGR2				-0.93	3.6e-05	0.0045
ENSG00000024422.11	EHD2	1.45	1.3e-05	0.002
ENSG00000135373.12	EHF	1.34	2.9e-05	0.0033
ENSG00000164181.13	ELOVL7				1.19	0.00046	0.025
ENSG00000074800.13	ENO1	0.77	0.00053	0.026							0.93	3.3e-05	0.023
ENSG00000111674.8	ENO2										0.78	1.6e-05	0.014
ENSG00000116016.13	EPAS1				-1.34	4.3e-07	0.00015
ENSG00000088367.21	EPB41L1				-1.6	0.001	0.045
ENSG00000082397.17	EPB41L3				1	0.00021	0.016
ENSG00000086289.11	EPDR1				1.29	0.00058	0.03
ENSG00000143819.12	EPHX1				-0.94	0.00044	0.025
ENSG00000177106.14	EPS8L2				0.65	0.00091	0.042
ENSG00000113719.15	ERGIC1	0.78	0.00073	0.033
ENSG00000253831.1	ETV3L	1.54	3.6e-06	0.00077	1.06	3.1e-06	0.00071
ENSG00000180104.15	EXOC3				-0.86	0.0011	0.05
ENSG00000117525.13	F3				1.91	3.4e-09	2.6e-06
ENSG00000170323.8	FABP4	-1.57	5.2e-05	0.0048	-2.14	1.7e-07	6.9e-05
ENSG00000158234.12	FAIM	-1.09	5.8e-08	5e-05	-0.88	1.4e-05	0.0022
ENSG00000121104.7	FAM117A	-0.66	0.00097	0.039
ENSG00000135842.16	FAM129A				0.8	6.9e-05	0.0074
ENSG00000114023.15	FAM162A	0.57	0.001	0.04				0.77	1.8e-05	0.029	0.78	7.3e-06	0.0095
ENSG00000112773.15	FAM46A	-0.63	0.00083	0.035
ENSG00000026103.21	FAS				0.83	4.1e-05	0.005
ENSG00000171823.6	FBXL14	0.89	0.00016	0.012
ENSG00000104870.12	FCGRT				-0.78	0.0011	0.048
ENSG00000137714.2	FDX1				-0.62	2.1e-05	0.003
ENSG00000066926.10	FECH	-0.56	0.00026	0.016
ENSG00000073712.14	FERMT2				1.25	0.00042	0.024
ENSG00000149557.12	FEZ1	0.89	0.00058	0.028	1.17	1.1e-05	0.002
ENSG00000185897.6	FFAR3	0.74	0.00076	0.034
ENSG00000102302.7	FGD1	-1.06	0.00036	0.02
ENSG00000077782.19	FGFR1				-1.09	0.00018	0.014
ENSG00000000938.12	FGR				-0.88	3.1e-05	0.004
ENSG00000185070.10	FLRT2										-1.7	1.7e-05	0.014
ENSG00000102755.11	FLT1	1.12	0.001	0.039
ENSG00000115414.18	FN1	-2.26	2.3e-05	0.0028
ENSG00000052795.12	FNIP2				-0.85	0.00081	0.039
ENSG00000171051.8	FPR1	2	1.9e-08	2.4e-05	1.2	3.3e-06	0.00072
ENSG00000171049.8	FPR2	2.15	4.3e-10	4.1e-06	1.73	5.1e-11	9.3e-08
ENSG00000179163.11	FUCA1	-0.96	0.00019	0.013	-0.96	0.00022	0.016
ENSG00000196968.10	FUT11										0.9	1.9e-07	0.001
ENSG00000010810.17	FYN	0.59	1.6e-05	0.0022	0.66	2e-06	0.00052
ENSG00000123689.5	G0S2	1.64	1.6e-07	0.00011	1.6	4.2e-08	2e-05
ENSG00000111640.14	GAPDH	0.71	0.00043	0.023
ENSG00000131979.18	GCH1	0.82	0.00038	0.021	0.97	5.3e-05	0.0062
ENSG00000084734.8	GCKR	1.16	0.00027	0.017
ENSG00000164404.8	GDF9				0.99	0.00023	0.017
ENSG00000099998.17	GGT5	1.77	1.9e-09	5.6e-06	1.44	0.0002	0.015
ENSG00000187513.8	GJA4				0.8	3.7e-07	0.00013
ENSG00000165474.5	GJB2				1.43	2.3e-05	0.0032
ENSG00000107249.21	GLIS3				1.3	2.1e-05	0.003
ENSG00000198715.11	GLMP	-0.59	0.0014	0.047
ENSG00000196743.8	GM2A	-0.82	0.00037	0.021
ENSG00000060558.3	GNA15	0.78	0.00012	0.0091
ENSG00000127920.5	GNG11	1.03	0.001	0.04
ENSG00000186469.8	GNG2				0.63	2.5e-06	0.00063
ENSG00000164850.14	GPER1	1.74	0.0001	0.0085
ENSG00000105220.14	GPI										0.9	8.5e-05	0.035
ENSG00000136235.15	GPNMB	-1.06	0.0013	0.047
ENSG00000152749.7	GPR180				0.69	0.00035	0.022
ENSG00000169508.6	GPR183	0.61	0.00098	0.039
ENSG00000183150.7	GPR19	1.2	2.5e-05	0.0029
ENSG00000171659.13	GPR34	-1.57	0.00026	0.016
ENSG00000140030.5	GPR65	0.62	5.9e-05	0.0053
ENSG00000119714.10	GPR68	0.82	9.6e-05	0.0078
ENSG00000139572.3	GPR84	1.43	1.6e-06	0.00051	1.12	0.0001	0.0098
ENSG00000115207.13	GTF3C2	-0.53	1.8e-05	0.0024
ENSG00000100453.12	GZMB	0.75	0.0014	0.048	0.9	0.00036	0.022
ENSG00000113088.5	GZMK	0.84	0.00068	0.031
ENSG00000113648.16	H2AFY	-0.57	0.00014	0.011	-0.59	8.9e-05	0.0088
ENSG00000105697.7	HAMP	-1.82	2e-06	0.0006
ENSG00000105509.10	HAS1	1.76	2.5e-05	0.0029
ENSG00000206172.8	HBA1				-1.59	0.00064	0.032
ENSG00000188536.12	HBA2	-1.89	2.6e-05	0.003	-1.87	3.2e-05	0.004				-1.96	1e-05	0.013
ENSG00000244734.3	HBB				-1.58	0.00059	0.03
ENSG00000113070.7	HBEGF	0.97	0.00076	0.034
ENSG00000196565.13	HBG2				-1.66	0.00027	0.018				-2	1.3e-05	0.014
ENSG00000094631.18	HDAC6	-0.51	0.00012	0.0096
ENSG00000013583.8	HEBP1				-0.5	0.00028	0.019
ENSG00000138411.10	HECW2	1.39	4.3e-05	0.0042
ENSG00000114315.3	HES1	1.34	5.1e-05	0.0048
ENSG00000188290.10	HES4	1.4	4.6e-06	0.00094
ENSG00000135245.9	HILPDA				0.9	0.00029	0.02	1.14	1.9e-05	0.029	1.11	1.6e-05	0.014
ENSG00000010818.9	HIVEP2				0.89	6.7e-06	0.0013
ENSG00000196735.11	HLA-DQA1				1.09	0.00078	0.037
ENSG00000179344.16	HLA-DQB1				1.05	0.00044	0.024
ENSG00000198502.5	HLA-DRB5				1.15	0.00047	0.026
ENSG00000064961.18	HMG20B				-0.6	3.1e-07	0.00011
ENSG00000137309.19	HMGA1				-0.7	0.00019	0.015
ENSG00000149948.13	HMGA2				0.93	0.00058	0.03
ENSG00000112972.14	HMGCS1				0.62	0.00055	0.029
ENSG00000100292.16	HMOX1				-1	6e-05	0.0068
ENSG00000173083.14	HPSE	0.95	0.00028	0.017	1.11	2e-05	0.0029
ENSG00000122254.6	HS3ST2	-1.87	0.00024	0.015
ENSG00000125430.8	HS3ST3B1	0.9	0.0014	0.048	0.94	0.00051	0.027
ENSG00000133835.14	HSD17B4	-0.95	2.5e-09	6.2e-06
ENSG00000106211.8	HSPB1	-0.57	0.00078	0.034
ENSG00000148680.15	HTR7				1.69	6.7e-07	0.00021
ENSG00000131203.12	IDO1				1.33	6.1e-05	0.0068
ENSG00000137331.11	IER3	1.08	3.1e-05	0.0034
ENSG00000126709.14	IFI6							1.39	2.7e-06	0.012
ENSG00000111537.4	IFNG				1.19	9e-05	0.0089
ENSG00000141753.6	IGFBP4	0.86	7.7e-06	0.0013				0.95	2.3e-06	0.012
ENSG00000132740.8	IGHMBP2										-0.56	7.7e-05	0.033
ENSG00000095752.6	IL11				0.54	3.2e-06	0.00071
ENSG00000081985.10	IL12RB2	0.88	0.00022	0.014
ENSG00000169194.9	IL13				1.71	1.9e-06	0.0005
ENSG00000134470.20	IL15RA				0.72	0.00075	0.036
ENSG00000112115.5	IL17A				1.3	0.0002	0.015
ENSG00000112116.9	IL17F				2.03	6.3e-11	1.1e-07
ENSG00000142224.15	IL19	0.88	0.00075	0.034	2.12	1.5e-13	4.2e-10
ENSG00000115008.5	IL1A				1.33	2.3e-06	0.00059
ENSG00000125538.11	IL1B	1.35	7.7e-05	0.0065	1.75	3.4e-08	1.6e-05
ENSG00000109471.4	IL2				1.83	0.00027	0.019
ENSG00000127318.10	IL22				1.49	7.2e-13	1.4e-09
ENSG00000162892.15	IL24	1.36	1.8e-06	0.00054	2.5	6.9e-16	4.6e-12
ENSG00000134460.15	IL2RA	1.12	6.6e-06	0.0012	1.53	2.2e-08	1.1e-05
ENSG00000008517.16	IL32	0.72	0.00031	0.018	0.79	0.00013	0.011
ENSG00000136688.10	IL36G	0.85	0.0014	0.048	2.13	8.5e-18	1.7e-13
ENSG00000091181.19	IL5RA	1.33	7.6e-05	0.0064
ENSG00000136244.11	IL6	1.3	0.00015	0.011	1.81	5e-13	1.1e-09
ENSG00000104432.13	IL7	1.49	5.8e-07	0.00027	1.63	2e-07	7.4e-05
ENSG00000122641.10	INHBA	1.15	2.3e-05	0.0028	1.15	0.00013	0.011
ENSG00000125629.14	INSIG2				0.76	3.7e-05	0.0046
ENSG00000064102.14	INTS13	0.51	0.0009	0.037
ENSG00000134070.4	IRAK2				0.93	0.00039	0.023
ENSG00000213949.8	ITGA1				1.47	1.1e-06	0.00031
ENSG00000083457.11	ITGAE	-0.59	3.6e-05	0.0037	-0.64	8.4e-06	0.0016
ENSG00000105855.9	ITGB8	1.22	0.00011	0.0086	1.53	1.8e-07	7.1e-05
ENSG00000198885.9	ITPRIPL1	0.93	3.3e-06	0.00075	1	6.3e-07	0.00021
ENSG00000116679.15	IVNS1ABP	0.59	0.0005	0.026	0.68	7.2e-05	0.0076
ENSG00000152969.18	JAKMIP1	1.1	2.9e-05	0.0032	1.15	1.8e-05	0.0027
ENSG00000173801.16	JUP	-1.24	0.00029	0.017	-1.45	5.9e-05	0.0067
ENSG00000180509.11	KCNE1				-1.19	0.00098	0.044
ENSG00000176076.7	KCNE5	1.35	3.6e-05	0.0037
ENSG00000143603.18	KCNN3	1.14	0.0004	0.021
ENSG00000104783.11	KCNN4	0.65	0.00056	0.027
ENSG00000115548.16	KDM3A				0.63	0.00089	0.042
ENSG00000117139.16	KDM5B				0.72	1.9e-05	0.0028
ENSG00000185261.14	KIAA0825	0.95	0.0012	0.043
ENSG00000100364.18	KIAA0930				-1	3.8e-05	0.0047
ENSG00000138688.15	KIAA1109				0.6	0.001	0.045
ENSG00000120549.17	KIAA1217				1.21	0.00076	0.036
ENSG00000101350.7	KIF3B	0.82	0.0011	0.042
ENSG00000185909.14	KLHDC8B	-1.15	3.2e-05	0.0034
ENSG00000172578.11	KLHL6				-0.63	0.0002	0.015
ENSG00000183762.12	KREMEN1	1.06	0.00031	0.018
ENSG00000196878.14	LAMB3	1.12	0.0004	0.021
ENSG00000058085.14	LAMC2				0.67	6.7e-05	0.0073
ENSG00000078081.7	LAMP3				0.84	0.00053	0.028
ENSG00000086730.16	LAT2	0.78	4.2e-06	0.00086
ENSG00000134333.13	LDHA				0.77	0.0002	0.015
ENSG00000131981.15	LGALS3	-0.78	0.00038	0.021	-0.81	0.00018	0.014
ENSG00000100600.14	LGMN	-1.28	1.6e-07	0.00011
ENSG00000187116.13	LILRA5	1.24	0.00011	0.0089
ENSG00000182541.17	LIMK2	0.79	0.00061	0.029	1.14	3e-06	0.00068
ENSG00000143013.12	LMO4										0.63	5e-05	0.026
ENSG00000175445.14	LPL										-1.68	4.3e-05	0.024
ENSG00000171236.9	LRG1	1.23	0.00024	0.015
ENSG00000144749.13	LRIG1				0.63	0.00069	0.034
ENSG00000157193.15	LRP8	1.03	0.00093	0.038
ENSG00000176809.10	LRRC37A3	-1.33	2.8e-05	0.0032
ENSG00000162494.5	LRRC38	1.13	1.1e-05	0.0017
ENSG00000171488.14	LRRC8C				0.53	0.00036	0.022
ENSG00000226979.8	LTA				1.09	0.00049	0.026
ENSG00000111144.9	LTA4H				-0.83	2.2e-05	0.0031
ENSG00000213903.8	LTB4R	1.17	3.8e-05	0.0039	1.32	2.7e-06	0.00065
ENSG00000169641.13	LUZP1				0.88	0.00023	0.017
ENSG00000160886.13	LY6K	-1.4	0.00072	0.033
ENSG00000112799.8	LY86	-0.9	0.00056	0.028
ENSG00000013619.13	MAMLD1	0.97	0.0013	0.047	1.07	0.00028	0.019
ENSG00000101460.12	MAP1LC3A	0.99	0.00096	0.038
ENSG00000085511.19	MAP3K4	1.15	1.3e-05	0.0019	1.06	5.5e-05	0.0063
ENSG00000162889.10	MAPKAPK2	1.01	0.00012	0.0092
ENSG00000277443.2	MARCKS	1.16	2.6e-05	0.003	1.13	2.7e-05	0.0036
ENSG00000164430.15	MB21D1				0.59	0.00018	0.014
ENSG00000171444.17	MCC				1.41	5.6e-05	0.0064
ENSG00000153898.12	MCOLN2	0.84	0.0006	0.029
ENSG00000172366.19	MCRIP2				-0.56	0.00032	0.021
ENSG00000105976.14	MET	1.15	4.3e-05	0.0042
ENSG00000176845.12	METRNL	0.88	0.0006	0.029
ENSG00000037897.16	METTL1				-0.73	0.00047	0.026
ENSG00000185432.11	METTL7A	-1.12	1.2e-05	0.0018
ENSG00000197006.13	METTL9	0.73	5.2e-05	0.0048
ENSG00000169026.12	MFSD7				-0.87	0.00029	0.019
ENSG00000074416.13	MGLL	-0.79	3.2e-05	0.0034
ENSG00000008394.12	MGST1				-0.82	0.0001	0.0096
ENSG00000164877.18	MICALL2				-1.12	0.0009	0.042
ENSG00000187098.14	MITF	-0.84	0.0012	0.044
ENSG00000196611.4	MMP1	1.55	5.7e-10	4.1e-06	1.4	0.00037	0.022
ENSG00000166670.9	MMP10	1.34	1.3e-06	0.00043
ENSG00000157227.12	MMP14	1.25	6.7e-06	0.0012	1.08	9.9e-05	0.0096
ENSG00000123342.15	MMP19				-0.79	0.00096	0.044
ENSG00000137673.8	MMP7	1.34	0.00027	0.017
ENSG00000130830.14	MPP1	-0.89	5.1e-05	0.0048	-1.02	4.6e-06	0.00094
ENSG00000158186.12	MRAS				-0.94	0.00012	0.011
ENSG00000172590.18	MRPL52	0.57	0.00029	0.017
ENSG00000110079.16	MS4A4A				-1.82	1.3e-05	0.0022
ENSG00000038945.14	MSR1				1.46	0.00074	0.036
ENSG00000169715.14	MT1E	1.37	5.1e-06	0.001
ENSG00000198417.6	MT1F	1.07	7.6e-05	0.0064
ENSG00000125144.13	MT1G	1.3	2.2e-05	0.0028
ENSG00000205358.3	MT1H	1.12	0.00022	0.015
ENSG00000205364.3	MT1M	1.45	6.7e-06	0.0012	1.18	1.1e-06	0.00032
ENSG00000187193.8	MT1X	1	0.00018	0.013
ENSG00000125148.6	MT2A	1.35	2.4e-06	0.00064	1.06	0.00027	0.019
ENSG00000136371.10	MTHFS	0.52	7.1e-05	0.0061
ENSG00000172551.10	MUCL1	1.58	1e-09	4.5e-06
ENSG00000101608.12	MYL12A	0.6	3.2e-05	0.0034
ENSG00000118680.12	MYL12B	0.55	0.001	0.04
ENSG00000128641.18	MYO1B				1.86	8e-09	4.7e-06
ENSG00000136286.14	MYO1G	0.68	0.00013	0.0099	0.66	0.00025	0.018
ENSG00000166886.12	NAB2				-0.64	0.00072	0.035
ENSG00000105835.11	NAMPT	1.21	1.2e-05	0.0019	1.26	3.4e-06	0.00074
ENSG00000121152.9	NCAPH				0.97	0.00092	0.042
ENSG00000213672.7	NCKIPSD										0.72	4.4e-05	0.024
ENSG00000125912.10	NCLN				-0.56	1.6e-05	0.0025
ENSG00000102471.13	NDFIP2				1.18	1.7e-05	0.0026
ENSG00000049759.17	NEDD4L										-1.35	4.2e-07	0.0011
ENSG00000111859.16	NEDD9				0.6	0.00037	0.022
ENSG00000114904.12	NEK4	-0.68	0.0007	0.032
ENSG00000119408.16	NEK6				-0.77	0.00018	0.014
ENSG00000144802.11	NFKBIZ				1	9e-06	0.0017
ENSG00000010322.15	NISCH	-0.62	1.1e-05	0.0017
ENSG00000167034.9	NKX3-1	1.16	0.00031	0.018	1.39	2.1e-05	0.003
ENSG00000123213.22	NLN	-1.12	1.7e-05	0.0024
ENSG00000165271.16	NOL6	-0.6	0.00066	0.031
ENSG00000135838.13	NPL	-1.08	3.5e-06	0.00077	-0.82	0.00045	0.025
ENSG00000025434.18	NR1H3	-0.94	8.9e-05	0.0073
ENSG00000174004.5	NRROS	-0.68	0.00064	0.03	-0.73	0.00034	0.021
ENSG00000135318.11	NT5E	1.03	0.00028	0.017
ENSG00000157045.8	NTAN1	-0.71	2.3e-06	0.00064	-0.85	2e-08	1.1e-05
ENSG00000074527.11	NTN4	1.5	0.00023	0.015
ENSG00000198400.11	NTRK1				1.28	5e-05	0.0059
ENSG00000101188.4	NTSR1	1.26	0.00024	0.015
ENSG00000126883.16	NUP214				-0.59	0.00033	0.021
ENSG00000174145.7	NWD2				0.55	3.1e-09	2.5e-06
ENSG00000205927.4	OLIG2	1.57	0.00065	0.03
ENSG00000141447.17	OSBPL1A	-0.97	0.00066	0.031
ENSG00000099985.3	OSM	1.18	0.00019	0.013	1.36	1.1e-05	0.0019
ENSG00000145623.12	OSMR	1.25	1.8e-06	0.00054	0.76	6.5e-07	0.00021
ENSG00000151093.7	OXSM	0.59	1.2e-05	0.0018
ENSG00000089041.16	P2RX7	-0.87	4.5e-05	0.0043
ENSG00000171631.14	P2RY6	1.03	0.00056	0.027
ENSG00000122884.12	P4HA1				0.94	3.1e-05	0.004
ENSG00000149380.11	P4HA3	1.48	0.0015	0.05
ENSG00000076641.4	PAG1				0.56	7.6e-05	0.0079
ENSG00000129116.17	PALLD	-1.07	0.00032	0.018
ENSG00000145730.20	PAM	0.7	6.9e-05	0.006	0.86	1.2e-06	0.00033
ENSG00000137819.13	PAQR5				-1.89	1.6e-05	0.0024				-1.84	3.4e-06	0.005
ENSG00000138964.16	PARVG	-0.57	6.9e-05	0.006	-0.52	0.00044	0.024
ENSG00000125618.16	PAX8	-1.22	9.6e-05	0.0078
ENSG00000090097.21	PCBP4				0.6	0.00053	0.028
ENSG00000184588.17	PDE4B				0.76	2e-06	0.00052
ENSG00000197461.13	PDGFA	1.12	0.00042	0.022
ENSG00000162493.16	PDPN	1.88	3.1e-06	0.00071
ENSG00000179889.18	PDXDC1	-0.81	1e-07	7.6e-05	-0.68	9.3e-06	0.0017
ENSG00000261371.5	PECAM1				-0.95	7.6e-05	0.0079
ENSG00000170525.19	PFKFB3	0.85	0.00051	0.026	0.89	0.00027	0.018
ENSG00000114268.11	PFKFB4							1.15	8.1e-06	0.024	1.23	6.1e-07	0.0014
ENSG00000067057.16	PFKP	0.61	8.4e-05	0.007							0.8	3.2e-07	0.0011
ENSG00000171314.8	PGAM1										0.66	3.2e-05	0.023
ENSG00000197121.14	PGAP1				1.14	4e-05	0.0049
ENSG00000102144.13	PGK1	0.71	0.00052	0.026	0.79	0.00013	0.011				0.84	4.2e-05	0.024
ENSG00000079739.15	PGM1				0.55	6.1e-05	0.0068
ENSG00000139289.13	PHLDA1				-0.64	2.3e-05	0.0032				-0.6	7.1e-05	0.033
ENSG00000181649.5	PHLDA2	0.93	0.00023	0.015
ENSG00000174307.6	PHLDA3	-1.4	0.001	0.039
ENSG00000124102.4	PI3	0.95	7.8e-06	0.0013	1.69	1.3e-10	1.8e-07
ENSG00000155252.13	PI4K2A				-0.77	0.00039	0.023
ENSG00000137193.13	PIM1				0.62	2.4e-05	0.0032
ENSG00000154217.14	PITPNC1	0.5	3e-05	0.0033
ENSG00000103066.12	PLA2G15	-0.72	1.2e-06	0.0004	-0.58	0.00011	0.01
ENSG00000145287.10	PLAC8	0.68	6.5e-05	0.0058
ENSG00000104368.17	PLAT	1.34	7.7e-06	0.0013	1.33	6.3e-05	0.007
ENSG00000011422.11	PLAUR	0.97	0.0002	0.014
ENSG00000121316.10	PLBD1	-1.02	0.0014	0.048
ENSG00000105223.19	PLD3	-1.03	6.2e-06	0.0011	-1.01	1.9e-05	0.0028
ENSG00000166289.5	PLEKHF1	0.61	3.1e-05	0.0034
ENSG00000090924.14	PLEKHG2				0.85	0.00072	0.035
ENSG00000102007.10	PLP2	0.73	3.3e-06	0.00075
ENSG00000162407.8	PLPP3	-1.07	0.00088	0.037
ENSG00000188313.12	PLSCR1	0.77	0.00015	0.011
ENSG00000196576.14	PLXNB2				-0.96	0.00027	0.018
ENSG00000141682.11	PMAIP1				0.57	0.00034	0.021
ENSG00000124225.15	PMEPA1	0.77	0.00067	0.031
ENSG00000127948.15	POR				-0.61	1.1e-06	0.00032
ENSG00000132170.19	PPARG				-1.22	0.00031	0.02
ENSG00000138621.11	PPCDC				0.52	0.00065	0.033
ENSG00000108179.13	PPIF	0.78	0.0006	0.029
ENSG00000173281.4	PPP1R3B	0.93	7.1e-05	0.0061
ENSG00000162976.12	PQLC3	-0.54	0.00011	0.0089
ENSG00000137509.10	PRCP	-0.7	1.6e-05	0.0023
ENSG00000169230.9	PRELID1	0.55	0.00024	0.015
ENSG00000106617.13	PRKAG2				-0.6	5e-08	2.3e-05
ENSG00000101000.5	PROCR	0.98	0.00067	0.031
ENSG00000115233.11	PSMD14	0.53	0.00031	0.018
ENSG00000171522.5	PTGER4				0.58	0.00059	0.03
ENSG00000148344.10	PTGES	1.66	7.5e-06	0.0013
ENSG00000073756.11	PTGS2	1.06	4.4e-05	0.0043	2.07	9.7e-14	3.9e-10
ENSG00000196396.9	PTPN1				0.55	5.5e-05	0.0063
ENSG00000163629.12	PTPN13				1.4	7.4e-05	0.0077
ENSG00000163661.3	PTX3				1.23	1.4e-05	0.0022
ENSG00000116260.16	QSOX1	0.66	0.0015	0.05
ENSG00000069974.15	RAB27A				0.64	2.7e-06	0.00065
ENSG00000168461.12	RAB31	0.77	0.0011	0.042
ENSG00000134594.4	RAB33A	0.72	2.9e-06	0.0007
ENSG00000152932.7	RAB3C				-1.38	8.2e-05	0.0083
ENSG00000188060.7	RAB42	-1.45	0.0013	0.046
ENSG00000169750.8	RAC3	1.2	0.0011	0.042
ENSG00000165105.9	RASEF				0.64	0.00041	0.023
ENSG00000091009.7	RBM27	0.92	0.00045	0.023
ENSG00000159200.17	RCAN1	1.24	7.9e-06	0.0013
ENSG00000172348.14	RCAN2	1.04	0.00093	0.038	1.35	7.1e-05	0.0075
ENSG00000136161.12	RCBTB2	-0.88	8.6e-07	0.00035
ENSG00000108469.14	RECQL5	-0.83	4.5e-05	0.0044
ENSG00000104918.7	RETN	1.48	0.00091	0.037
ENSG00000090104.11	RGS1	0.87	5.8e-05	0.0053	1.42	7.1e-10	6.9e-07
ENSG00000143333.6	RGS16	1.51	1.1e-08	1.5e-05	1.02	0.00015	0.013
ENSG00000116741.7	RGS2				0.73	0.00018	0.014
ENSG00000166405.14	RIC3				-0.83	0.00056	0.029
ENSG00000132541.10	RIDA	0.68	0.0002	0.013
ENSG00000150977.10	RILPL2	0.51	0.0003	0.018
ENSG00000117000.8	RLF				0.74	0.00022	0.016
ENSG00000129538.13	RNASE1	-2.15	9.8e-07	0.00037
ENSG00000169413.2	RNASE6	-0.92	0.00087	0.036
ENSG00000181481.13	RNF135	-0.7	1e-05	0.0016
ENSG00000137393.9	RNF144B				1.17	1.3e-05	0.0021
ENSG00000116514.16	RNF19B	1.06	1.6e-05	0.0022
ENSG00000069667.15	RORA				0.79	2.2e-05	0.0031
ENSG00000117676.13	RPS6KA1				-0.56	0.00015	0.013
ENSG00000071242.11	RPS6KA2	-1.37	5.4e-08	5e-05	-0.9	0.0004	0.023
ENSG00000166592.11	RRAD	1.51	8.8e-06	0.0014
ENSG00000171848.14	RRM2				1.14	0.00085	0.04
ENSG00000026036.21	RTEL1-TNFRSF6B	-1.18	0.0009	0.037
ENSG00000189171.14	S100A13				-1.19	2.3e-05	0.0031
ENSG00000143546.9	S100A8	1.35	1.8e-05	0.0024
ENSG00000163220.10	S100A9	1.54	3.2e-07	0.00016
ENSG00000163993.6	S100P				-1.32	0.00024	0.017
ENSG00000167100.14	SAMD14				1.15	0.00024	0.017
ENSG00000101347.8	SAMHD1	-0.58	0.0013	0.047
ENSG00000155307.17	SAMSN1	1.01	1.7e-09	5.6e-06	1	2.1e-09	1.8e-06
ENSG00000164105.3	SAP30	1.06	0.00086	0.036
ENSG00000111961.17	SASH1				1.48	2.9e-06	0.00068
ENSG00000074660.15	SCARF1				1.06	0.0004	0.023
ENSG00000166922.8	SCG5	1.51	1.8e-05	0.0024
ENSG00000169439.11	SDC2				-1.12	0.00021	0.016
ENSG00000162512.15	SDC3										0.67	4.2e-05	0.024
ENSG00000197249.13	SERPINA1	1.43	2.5e-06	0.00066	1.43	1.8e-07	7.1e-05
ENSG00000021355.12	SERPINB1	0.5	0.00017	0.012
ENSG00000206073.10	SERPINB4	0.88	3.2e-09	6.7e-06	1.09	3e-10	3.7e-07
ENSG00000166396.12	SERPINB7	1.29	6.1e-06	0.0011	1.96	1.6e-14	7.8e-11
ENSG00000170542.5	SERPINB9	1.02	1.2e-05	0.0018	1.06	4.8e-06	0.00097
ENSG00000118515.11	SGK1	-0.81	2.9e-05	0.0033	-0.65	0.00074	0.036
ENSG00000181523.12	SGSH	-0.54	0.00022	0.015
ENSG00000197860.9	SGTB	-0.5	2.4e-05	0.0029
ENSG00000174705.12	SH3PXD2B	1.53	2.9e-06	0.0007
ENSG00000197046.11	SIGLEC15				1.19	0.00025	0.017
ENSG00000117090.14	SLAMF1				0.84	4.6e-05	0.0056
ENSG00000026751.16	SLAMF7				0.63	0.00094	0.043
ENSG00000070915.9	SLC12A3	0.75	0.00049	0.025
ENSG00000221955.10	SLC12A8	-1.08	0.00045	0.023
ENSG00000112394.16	SLC16A10	1.43	4.7e-05	0.0044
ENSG00000119899.12	SLC17A5				-0.52	8.3e-05	0.0084
ENSG00000079215.13	SLC1A3	-0.92	0.0013	0.047
ENSG00000175003.12	SLC22A1				2.22	7.2e-10	6.9e-07
ENSG00000089057.14	SLC23A2				-0.78	4.9e-05	0.0058
ENSG00000147454.13	SLC25A37	1.49	8.5e-07	0.00035	1.06	0.00038	0.022
ENSG00000181045.14	SLC26A11	-0.92	2.3e-06	0.00064	-1.06	5.9e-08	2.6e-05
ENSG00000130304.16	SLC27A1	-0.98	1.6e-05	0.0022	-0.85	0.00033	0.021
ENSG00000140284.10	SLC27A2				1.07	0.0004	0.023
ENSG00000198246.7	SLC29A3	-1.21	3.1e-08	3.4e-05	-1.09	9.5e-07	0.00028
ENSG00000164638.10	SLC29A4				1.54	4.9e-05	0.0058
ENSG00000117394.20	SLC2A1				0.68	1.2e-05	0.002	0.69	1.4e-05	0.029	0.63	3.8e-05	0.024
ENSG00000059804.15	SLC2A3	0.79	3e-06	0.00071
ENSG00000134955.11	SLC37A2	-0.96	0.00049	0.025	-1.15	6.5e-05	0.0072
ENSG00000139974.15	SLC38A6				-0.71	0.00066	0.033
ENSG00000138821.12	SLC39A8	0.86	0.00059	0.029	0.97	0.00015	0.013
ENSG00000070214.15	SLC44A1				-0.78	0.00031	0.02
ENSG00000211584.13	SLC48A1				-0.63	0.00055	0.029
ENSG00000144290.16	SLC4A10				1.12	0.00076	0.037
ENSG00000198743.6	SLC5A3	-0.65	0.0003	0.018	-0.65	0.00036	0.022
ENSG00000131389.16	SLC6A6				-0.55	0.00085	0.04
ENSG00000103257.8	SLC7A5	0.75	0.0012	0.045	0.82	0.00056	0.029
ENSG00000089060.11	SLC8B1	-0.52	0.00013	0.0096
ENSG00000101187.15	SLCO4A1	0.88	0.00048	0.025
ENSG00000170545.16	SMAGP	0.53	0.00052	0.026
ENSG00000124216.3	SNAI1	1.6	2.5e-07	0.00013
ENSG00000185669.5	SNAI3				-0.61	0.0011	0.047
ENSG00000163877.10	SNIP1	0.58	0.00074	0.033
ENSG00000184602.5	SNN	-0.95	8.2e-09	1.3e-05	-0.65	8.8e-05	0.0088
ENSG00000130340.15	SNX9				0.69	0.00024	0.017
ENSG00000185338.4	SOCS1	0.73	0.0012	0.045
ENSG00000184557.4	SOCS3	0.86	0.00054	0.027
ENSG00000112096.16	SOD2	0.99	0.0002	0.014	0.95	0.00043	0.024
ENSG00000120896.13	SORBS3	-0.7	0.001	0.04
ENSG00000134243.11	SORT1				-0.95	0.00083	0.039
ENSG00000134532.15	SOX5	1.07	0.0014	0.047
ENSG00000118785.13	SPP1	1.98	8.1e-07	0.00035
ENSG00000180616.8	SSTR2				1.06	0.00018	0.014
ENSG00000149418.10	ST14				-1.09	0.0003	0.02
ENSG00000115525.17	ST3GAL5	-0.59	0.0004	0.021	-0.58	0.00049	0.026
ENSG00000004866.20	ST7	0.65	3.2e-05	0.0034
ENSG00000105889.14	STEAP1B	1.56	0.0007	0.032
ENSG00000198648.10	STK39				0.83	0.001	0.045
ENSG00000198829.6	SUCNR1	0.88	0.0011	0.042
ENSG00000078269.14	SYNJ2	0.77	0.0013	0.046
ENSG00000164674.15	SYTL3				0.74	1e-05	0.0018
ENSG00000187325.4	TAF9B										-0.76	2.4e-06	0.004
ENSG00000095383.19	TBC1D2	-0.87	2.3e-05	0.0028	-0.73	0.0004	0.023
ENSG00000111802.13	TDP2	-0.71	1e-06	0.00038	-0.52	0.00038	0.022
ENSG00000083544.13	TDRD3				-1.04	1.4e-05	0.0022
ENSG00000205356.9	TECPR1	-0.63	0.00094	0.038
ENSG00000088992.17	TESC	0.8	3.2e-05	0.0034
ENSG00000070759.16	TESK2	-0.69	6.3e-05	0.0056
ENSG00000172673.10	THEMIS				0.69	0.00091	0.042
ENSG00000051596.9	THOC3										0.54	9.8e-05	0.039
ENSG00000140950.15	TLDC1										0.73	7e-05	0.033
ENSG00000137462.6	TLR2	0.77	0.0011	0.041
ENSG00000187554.11	TLR5	-1.31	0.00057	0.028
ENSG00000188735.12	TMEM120B	-0.55	0.0014	0.048
ENSG00000006118.14	TMEM132A	1.23	0.00071	0.032
ENSG00000151715.7	TMEM45B	0.98	0.00097	0.039
ENSG00000160183.13	TMPRSS3				1.25	0.00051	0.027				1.48	0.00012	0.045
ENSG00000187045.16	TMPRSS6				1.32	0.00054	0.028
ENSG00000123610.4	TNFAIP6	1.37	1.3e-05	0.0019	2	1.1e-10	1.7e-07
ENSG00000186891.13	TNFRSF18	0.69	0.00092	0.038	0.86	7.2e-05	0.0076
ENSG00000146072.6	TNFRSF21				-1.5	0.00026	0.018
ENSG00000186827.10	TNFRSF4				1.19	2.4e-06	0.0006
ENSG00000181634.7	TNFSF15	1.22	0.00051	0.026
ENSG00000050730.15	TNIP3	1.65	2.3e-07	0.00013	1.71	8.9e-09	5.1e-06
ENSG00000146242.8	TPBG				1.81	1.5e-06	0.00041
ENSG00000186815.12	TPCN1	-0.67	0.00054	0.027
ENSG00000162341.16	TPCN2				-0.6	0.00023	0.017
ENSG00000111669.14	TPI1	0.72	0.0011	0.041							0.89	5.1e-05	0.026
ENSG00000056558.10	TRAF1	0.51	0.00079	0.035	0.68	1.3e-05	0.0021
ENSG00000056972.18	TRAF3IP2	0.82	0.00016	0.012
ENSG00000124731.12	TREM1				1.18	3.1e-05	0.004
ENSG00000197323.11	TRIM33				-0.94	7e-06	0.0013
ENSG00000152503.9	TRIM36				1.06	0.00028	0.019
ENSG00000142185.16	TRPM2	1.35	1.3e-06	0.00043	1.28	4.8e-06	0.00097
ENSG00000111199.10	TRPV4	0.56	0.00082	0.035
ENSG00000214063.10	TSPAN4	-0.79	0.00069	0.032
ENSG00000137267.5	TUBB2A	0.65	0.0011	0.042
ENSG00000185262.8	UBALD2	0.72	0.001	0.04
ENSG00000160185.14	UBASH3A				0.61	0.00053	0.028
ENSG00000154127.9	UBASH3B				-0.67	0.00042	0.024
ENSG00000158062.20	UBXN11	-0.84	1.5e-07	0.00011	-0.95	5.8e-09	3.6e-06
ENSG00000131015.4	ULBP2				1.2	0.00036	0.022
ENSG00000105668.7	UPK1A										1.63	1.6e-05	0.014
ENSG00000183696.13	UPP1	0.82	1e-06	0.00038
ENSG00000105698.15	USF2	-0.75	3.9e-05	0.004
ENSG00000049247.13	UTS2	2.04	2.7e-08	3.2e-05							2	4.4e-09	3.1e-05
ENSG00000108828.15	VAT1	-0.93	2.1e-07	0.00013	-0.77	1.9e-05	0.0028
ENSG00000144560.14	VGLL4				0.51	0.00013	0.011				0.53	6.7e-05	0.032
ENSG00000112299.7	VNN1				1.96	1.2e-09	1.1e-06
ENSG00000112303.13	VNN2	0.7	0.0015	0.05
ENSG00000093134.14	VNN3	1.65	4.1e-06	0.00086	1.66	5.8e-10	6e-07
ENSG00000128218.7	VPREB3				-1.17	0.00015	0.012
ENSG00000110002.15	VWA5A				-0.96	1.3e-07	5.4e-05
ENSG00000105875.13	WDR91	-0.81	4.5e-07	0.00022
ENSG00000135925.8	WNT10A				0.97	0.00037	0.022
ENSG00000114251.14	WNT5A				1	2.6e-06	0.00063
ENSG00000163872.15	YEATS2				0.67	0.00044	0.024
ENSG00000011590.13	ZBTB32				1.24	7.7e-05	0.0079
ENSG00000163874.10	ZC3H12A	0.79	0.00038	0.021	0.81	0.00021	0.016
ENSG00000278318.4	ZNF229	-1.71	0.00026	0.016
ENSG00000188033.9	ZNF490	-0.94	0.00056	0.027
ENSG00000167395.10	ZNF646				-0.54	0.0006	0.03
ENSG00000102984.14	ZNF821	0.57	0.0013	0.046
