## Supplemental table 3 for "Peripheral blood T-cell deficiency and hyperinflammatory monocyte responses associate with MAC lung disease"

### Sheet: MAC
gene	variable	estimate	pval	sigma	FDR	hgnc_symbol
ENSG00000005961	MAC	-1.44397	0.000473963	0.995443	0.0409464	ITGA2B
ENSG00000007062	MAC	-1.41474	0.00036067	0.85488	0.0371316	PROM1
ENSG00000007171	MAC	-1.15464	0.000606734	1.55317	0.0443937	NOS2
ENSG00000008311	MAC	-0.755503	0.000762232	0.477116	0.0489384	AASS
ENSG00000013364	MAC	0.455843	0.000686858	0.171938	0.0464634	MVP
ENSG00000022267	MAC	-0.97656	0.000101673	0.639357	0.0208284	FHL1
ENSG00000029534	MAC	-1.24806	0.000175809	0.71477	0.0271105	ANK1
ENSG00000041515	MAC	-2.37305	0.000240105	1.18356	0.0307442	MYO16
ENSG00000047579	MAC	0.413243	0.000439679	0.317728	0.040162	DTNBP1
ENSG00000054118	MAC	0.160276	0.000199468	0.0987633	0.0288857	THRAP3
ENSG00000062598	MAC	0.316522	0.000149083	0.241383	0.0240225	ELMO2
ENSG00000065621	MAC	-0.643755	0.000596675	1.03566	0.0438816	GSTO2
ENSG00000066382	MAC	-2.03774	0.000122475	1.46582	0.0225371	MPPED2
ENSG00000069020	MAC	-0.562107	0.000585842	0.391494	0.0438816	MAST4
ENSG00000070190	MAC	0.657431	0.000512618	0.35836	0.0422497	DAPP1
ENSG00000078018	MAC	-1.98015	4.06075e-05	1.48076	0.0129412	MAP2
ENSG00000078269	MAC	-1.00036	7.433e-07	0.282251	0.00355322	SYNJ2
ENSG00000089101	MAC	-1.11926	0.000583605	1.80487	0.0438816	CFAP61
ENSG00000097096	MAC	-1.43075	1.5297e-05	1.2981	0.00914061	SYDE2
ENSG00000100814	MAC	-0.445228	0.000400032	0.462418	0.0390263	CCNB1IP1
ENSG00000102230	MAC	-1.85405	1.01785e-05	1.30705	0.00826939	PCYT1B
ENSG00000104722	MAC	-2.80524	0.000268701	1.32598	0.0330333	NEFM
ENSG00000105737	MAC	-1.49732	0.000215146	1.50757	0.0291364	GRIK5
ENSG00000106004	MAC	-1.73678	0.000486303	1.77598	0.0411548	HOXA5
ENSG00000106484	MAC	-1.61322	5.81194e-05	1.00195	0.0152506	MEST
ENSG00000107186	MAC	-2.17685	0.000155061	1.66914	0.0247053	MPDZ
ENSG00000108405	MAC	-0.841756	0.000356219	0.570843	0.0371316	P2RX1
ENSG00000109906	MAC	-1.0714	5.28927e-05	0.526069	0.0145872	ZBTB16
ENSG00000110841	MAC	-0.849507	0.000271803	0.498032	0.0330333	PPFIBP1
ENSG00000111670	MAC	0.225878	0.0001264	0.141236	0.0227331	GNPTAB
ENSG00000112414	MAC	-1.20996	0.000645413	1.58362	0.0449583	ADGRG6
ENSG00000112530	MAC	-2.04074	0.000529884	1.64157	0.0427645	PACRG
ENSG00000113387	MAC	0.222567	0.000133155	0.164139	0.0227331	SUB1
ENSG00000113389	MAC	-1.95761	0.000715088	0.864576	0.0468829	NPR3
ENSG00000114654	MAC	-1.74517	0.000407549	1.75156	0.0394527	EFCC1
ENSG00000114744	MAC	0.2245	0.000136425	0.247979	0.022794	COMMD2
ENSG00000116741	MAC	-0.839524	4.62734e-05	0.391705	0.0138252	RGS2
ENSG00000119661	MAC	-0.276542	0.0006458	0.441318	0.0449583	DNAL1
ENSG00000120440	MAC	-2.36652	9.34252e-05	1.53713	0.0194176	TTLL2
ENSG00000121005	MAC	-2.03215	4.97474e-14	1.21828	7.13428e-10	CRISPLD1
ENSG00000122694	MAC	0.66691	0.00048688	0.402155	0.0411548	GLIPR2
ENSG00000124574	MAC	0.258985	0.000528134	0.195231	0.0427645	ABCC10
ENSG00000126264	MAC	0.847977	0.000532805	0.655966	0.0427645	HCST
ENSG00000127955	MAC	-1.8524	1.04716e-05	1.34715	0.00826939	GNAI1
ENSG00000128040	MAC	-1.64175	8.3393e-05	1.1224	0.0183991	SPINK2
ENSG00000129757	MAC	-1.36317	0.000409905	0.968396	0.0394527	CDKN1C
ENSG00000132465	MAC	2.07113	2.55108e-05	0.541289	0.0112646	JCHAIN
ENSG00000133019	MAC	-2.38367	3.85066e-06	1.30123	0.00690279	CHRM3
ENSG00000135541	MAC	-0.700971	0.000353796	0.374266	0.0371316	AHI1
ENSG00000136378	MAC	-1.48514	9.18315e-05	1.84646	0.019367	ADAMTS7
ENSG00000136485	MAC	0.229359	0.000656426	0.132382	0.0451138	DCAF7
ENSG00000137860	MAC	-1.46988	0.000660751	1.4679	0.0451138	SLC28A2
ENSG00000138696	MAC	-1.86241	0.000156766	1.43245	0.0247053	BMPR1B
ENSG00000138722	MAC	-1.57419	0.000461862	1.18545	0.0408226	MMRN1
ENSG00000139370	MAC	0.35943	8.09939e-06	0.243621	0.00774356	SLC15A4
ENSG00000139915	MAC	-1.74828	0.000398254	1.35675	0.0390263	MDGA2
ENSG00000139946	MAC	-0.725523	1.25733e-05	0.406613	0.00831967	PELI2
ENSG00000139971	MAC	-1.65616	2.76477e-05	1.21371	0.0112646	C14orf37
ENSG00000140279	MAC	-1.93213	1.81288e-06	1.65059	0.00627474	DUOX2
ENSG00000140326	MAC	-0.107253	0.000710957	0.313005	0.0468829	CDAN1
ENSG00000141994	MAC	0.297029	0.000764202	0.268325	0.0489384	DUS3L
ENSG00000142408	MAC	-0.975846	0.00046872	1.72486	0.0408226	CACNG8
ENSG00000143195	MAC	-1.99642	0.000175316	1.51121	0.0271105	ILDR2
ENSG00000143850	MAC	-2.34645	2.58653e-06	1.68435	0.00627474	PLEKHA6
ENSG00000143995	MAC	-1.29256	0.000207773	0.764784	0.0290838	MEIS1
ENSG00000144061	MAC	-1.72132	5.01357e-05	1.69139	0.0142069	NPHP1
ENSG00000144290	MAC	-2.14116	0.000766229	1.41552	0.0489384	SLC4A10
ENSG00000144893	MAC	-1.39083	0.000199085	0.444754	0.0288857	MED12L
ENSG00000144908	MAC	-0.926813	0.000365076	1.45428	0.0371316	ALDH1L1
ENSG00000148053	MAC	-2.0095	0.000439271	1.2809	0.040162	NTRK2
ENSG00000148468	MAC	-1.27814	0.000433907	1.52031	0.0401462	FAM171A1
ENSG00000149564	MAC	-1.66243	2.90627e-05	1.82462	0.0112646	ESAM
ENSG00000151338	MAC	-1.73668	0.000299022	1.42315	0.034864	MIPOL1
ENSG00000152092	MAC	-1.62977	0.000226988	1.31061	0.0300069	ASTN1
ENSG00000152952	MAC	-2.03514	0.00021739	1.24957	0.0291364	PLOD2
ENSG00000153707	MAC	-1.51432	6.62255e-05	1.43654	0.0160973	PTPRD
ENSG00000154330	MAC	-2.33764	2.13815e-05	1.63376	0.0112646	PGM5
ENSG00000154380	MAC	-1.75116	0.000265157	1.64721	0.0330333	ENAH
ENSG00000154864	MAC	-1.05372	0.000613172	1.60599	0.0445577	PIEZO2
ENSG00000157191	MAC	0.244803	3.64653e-05	0.195222	0.0127548	NECAP2
ENSG00000157404	MAC	-1.17702	0.000361003	0.462591	0.0371316	KIT
ENSG00000157653	MAC	-0.895657	0.000709951	1.16679	0.0468829	C9orf43
ENSG00000160298	MAC	-0.910631	0.000576457	0.75067	0.0437406	C21orf58
ENSG00000161040	MAC	-1.74119	0.000232396	1.11772	0.0300252	FBXL13
ENSG00000161677	MAC	0.636124	3.93961e-05	0.379432	0.0129412	JOSD2
ENSG00000161835	MAC	-0.632475	0.000455148	0.523924	0.0407955	GRASP
ENSG00000162413	MAC	-0.611772	5.74074e-05	0.31027	0.0152506	KLHL21
ENSG00000162620	MAC	-1.87842	3.76936e-05	1.64916	0.0128706	LRRIQ3
ENSG00000162722	MAC	-1.47754	0.000617465	0.976573	0.0445577	TRIM58
ENSG00000164008	MAC	-0.667945	0.000307951	0.444941	0.0356155	C1orf50
ENSG00000164070	MAC	-1.26587	0.000214293	1.38978	0.0291364	HSPA4L
ENSG00000164430	MAC	0.565705	3.04992e-05	0.284226	0.0115102	MB21D1
ENSG00000164506	MAC	-0.605306	7.44637e-05	0.255524	0.0172239	STXBP5
ENSG00000164989	MAC	-1.13082	1.27629e-05	0.862069	0.00831967	CCDC171
ENSG00000165152	MAC	-1.58326	0.000567901	1.52504	0.0436085	TMEM246
ENSG00000165702	MAC	-1.84578	0.000340027	0.981865	0.0371316	GFI1B
ENSG00000166025	MAC	-1.04322	0.000276875	0.665369	0.0332986	AMOTL1
ENSG00000168038	MAC	-0.374202	0.000270956	0.27191	0.0330333	ULK4
ENSG00000169813	MAC	0.307166	8.74126e-05	0.133594	0.0187102	HNRNPF
ENSG00000170893	MAC	-2.09915	0.00012885	1.64165	0.0227331	TRH
ENSG00000170954	MAC	-2.40651	4.4425e-06	1.51525	0.00707888	ZNF415
ENSG00000171115	MAC	0.726471	0.000486778	0.340747	0.0411548	GIMAP8
ENSG00000171451	MAC	-1.98984	2.79783e-05	1.43712	0.0112646	DSEL
ENSG00000173406	MAC	-2.27094	6.4332e-05	1.72562	0.0159066	DAB1
ENSG00000173662	MAC	-1.67812	0.000363502	1.65829	0.0371316	TAS1R1
ENSG00000173898	MAC	-2.05653	0.00041969	0.959234	0.0398271	SPTBN2
ENSG00000174099	MAC	-1.43367	0.000767808	1.18537	0.0489384	MSRB3
ENSG00000175895	MAC	0.284581	0.000358662	0.226433	0.0371316	PLEKHF2
ENSG00000176927	MAC	-1.12546	0.000622381	1.24916	0.0445577	EFCAB5
ENSG00000177602	MAC	-0.781771	0.000739395	0.649826	0.0479804	GSG2
ENSG00000177951	MAC	-0.256969	0.000712649	0.269835	0.0468829	BET1L
ENSG00000177990	MAC	-2.01852	0.000117611	1.20664	0.0224889	DPY19L2
ENSG00000178021	MAC	-1.33337	0.000280951	1.6719	0.0332986	TSPYL6
ENSG00000180044	MAC	-2.75435	1.98362e-08	1.44083	0.000142236	C3orf80
ENSG00000182175	MAC	-1.63592	0.000719213	1.71586	0.0468829	RGMA
ENSG00000182759	MAC	-1.5975	0.000702806	1.17917	0.0468829	MAFA
ENSG00000183087	MAC	0.352906	0.000593313	0.587808	0.0438816	GAS6
ENSG00000183166	MAC	-1.65591	4.81985e-05	1.53864	0.0141064	CALN1
ENSG00000185559	MAC	-2.05761	0.000543596	1.42689	0.0428844	DLK1
ENSG00000185561	MAC	-1.26688	2.89891e-05	1.0309	0.0112646	TLCD2
ENSG00000185842	MAC	-0.455056	0.00062364	0.981107	0.0445577	DNAH14
ENSG00000185950	MAC	-0.553767	0.000229239	0.302113	0.0300069	IRS2
ENSG00000186017	MAC	-0.528689	5.95518e-05	0.499989	0.0152506	ZNF566
ENSG00000186300	MAC	-0.391709	0.000469496	0.372064	0.0408226	ZNF555
ENSG00000187800	MAC	-2.66581	7.06024e-06	1.51671	0.00774356	PEAR1
ENSG00000196139	MAC	-1.58263	2.51532e-05	0.771626	0.0112646	AKR1C3
ENSG00000197136	MAC	0.245365	0.000181395	0.162414	0.0276629	PCNXL3
ENSG00000197653	MAC	-1.15927	0.000414669	1.16413	0.0396451	DNAH10
ENSG00000198075	MAC	-1.9344	0.000183249	1.49606	0.0276629	SULT1C4
ENSG00000198795	MAC	-1.47101	0.000338867	0.693401	0.0371316	ZNF521
ENSG00000198901	MAC	-1.31467	4.00247e-05	0.913476	0.0129412	PRC1
ENSG00000204161	MAC	0.714857	0.000595653	0.507141	0.0438816	C10orf128
ENSG00000204514	MAC	-0.568141	0.00055152	0.306104	0.0431252	ZNF814
ENSG00000206560	MAC	-0.605784	0.000141844	0.289846	0.0231157	ANKRD28
ENSG00000213762	MAC	-0.370626	0.000348197	0.243962	0.0371316	ZNF134
ENSG00000232125	MAC	-1.53727	7.79436e-06	1.51069	0.00774356	DYTN
ENSG00000235109	MAC	-0.773653	0.000328712	0.645189	0.0371316	ZSCAN31
ENSG00000243414	MAC	2.45702	2.62523e-06	1.43202	0.00627474	TICAM2

### Sheet: Mav
gene	variable	estimate	pval	sigma	FDR	hgnc_symbol
ENSG00000024422	Mav	-0.442115	0.000169968	1.0685	0.000750235	EHD2
ENSG00000050730	Mav	-3.78125	1.15982e-35	1.31943	2.97018e-33	TNIP3
ENSG00000051596	Mav	0.415462	4.98549e-05	0.543686	0.000247052	THOC3
ENSG00000055070	Mav	0.0180117	0.00609881	0.164625	0.0183823	SZRD1
ENSG00000064932	Mav	-0.606516	1.24396e-13	0.432677	2.17821e-12	SBNO2
ENSG00000075142	Mav	-0.293963	1.88874e-09	0.309805	1.89548e-08	SRI
ENSG00000075213	Mav	-1.55173	1.82929e-14	0.792678	3.56923e-13	SEMA3A
ENSG00000084070	Mav	-0.224214	2.57858e-10	0.165101	2.96072e-09	SMAP2
ENSG00000092847	Mav	0.321566	1.08986e-08	0.209893	9.82383e-08	AGO1
ENSG00000100678	Mav	-0.689246	1.16771e-06	1.14329	7.75644e-06	SLC8A3
ENSG00000101017	Mav	-1.23648	1.10027e-15	0.724966	2.49273e-14	CD40
ENSG00000103653	Mav	-0.0842991	1.49918e-05	0.133233	8.16861e-05	CSK
ENSG00000103966	Mav	0.206439	3.37418e-05	0.268623	0.000172326	EHD4
ENSG00000104320	Mav	-0.994139	1.84667e-32	0.402775	3.04843e-30	NBN
ENSG00000105137	Mav	1.65778	0.000394125	1.62282	0.00160938	SYDE1
ENSG00000106089	Mav	-0.444602	0.00518275	0.619889	0.0160116	STX1A
ENSG00000106123	Mav	0.530936	1.33913e-08	0.510239	1.18913e-07	EPHB6
ENSG00000108700	Mav	-1.9972	4.14187e-11	1.53935	5.23796e-10	CCL8
ENSG00000108950	Mav	-0.113505	0.000914372	0.6144	0.00344354	FAM20A
ENSG00000109320	Mav	-1.16877	2.82775e-35	0.415742	6.72993e-33	NFKB1
ENSG00000109756	Mav	-0.677012	7.25543e-19	0.447482	2.37557e-17	RAPGEF2
ENSG00000112658	Mav	0.00632209	0.00269506	0.221178	0.0090051	SRF
ENSG00000115956	Mav	-0.583906	3.84587e-13	0.446888	6.27459e-12	PLEK
ENSG00000116514	Mav	-0.638479	8.7298e-22	0.411469	4.01263e-20	RNF19B
ENSG00000117091	Mav	-0.60663	3.73866e-18	0.341834	1.1481e-16	CD48
ENSG00000117139	Mav	-0.159816	6.21242e-10	0.181576	6.6636e-09	KDM5B
ENSG00000118473	Mav	1.24016	0.000737236	1.39107	0.00283298	SGIP1
ENSG00000118513	Mav	0.213382	0.0186708	0.248432	0.048358	MYB
ENSG00000121594	Mav	-1.69547	3.69773e-15	1.05879	7.8214e-14	CD80
ENSG00000123405	Mav	0.420745	0.000219809	0.556776	0.00094622	NFE2
ENSG00000123700	Mav	-1.53261	6.62914e-12	1.18824	9.32959e-11	KCNJ2
ENSG00000124098	Mav	0.559459	5.26449e-18	0.358556	1.58943e-16	FAM210B
ENSG00000124126	Mav	0.283574	3.27136e-11	0.134228	4.21515e-10	PREX1
ENSG00000124795	Mav	-0.111511	9.43363e-05	0.185902	0.000440584	DEK
ENSG00000127124	Mav	-0.452868	1.36111e-09	0.334561	1.39726e-08	HIVEP3
ENSG00000130635	Mav	0.590815	0.00731229	1.30887	0.02148	COL5A1
ENSG00000134508	Mav	0.637107	6.42398e-07	0.908202	4.43128e-06	CABLES1
ENSG00000135723	Mav	0.35595	3.28152e-08	0.299913	2.7569e-07	FHOD1
ENSG00000136244	Mav	-3.54427	1.92825e-24	1.67449	1.21285e-22	IL6
ENSG00000136250	Mav	0.144081	0.00117113	0.186332	0.00430092	AOAH
ENSG00000136854	Mav	0.467433	0.00335574	0.47934	0.0109324	STXBP1
ENSG00000137500	Mav	-0.15573	9.41191e-05	0.171362	0.000439948	CCDC90B
ENSG00000137752	Mav	-0.576233	2.1718e-14	0.371235	4.17505e-13	CASP1
ENSG00000138449	Mav	0.115569	0.00310802	0.419728	0.0102324	SLC40A1
ENSG00000138617	Mav	0.0805864	0.014259	0.359529	0.0381794	PARP16
ENSG00000140284	Mav	-1.03693	1.44604e-07	0.875872	1.10422e-06	SLC27A2
ENSG00000140968	Mav	-0.210109	4.18356e-06	0.314497	2.52616e-05	IRF8
ENSG00000143578	Mav	0.281122	0.000584978	0.708697	0.00230029	CREB3L4
ENSG00000143970	Mav	0.0932692	0.0137261	0.0881714	0.037008	ASXL2
ENSG00000145687	Mav	0.258728	0.000570506	0.45128	0.00224955	SSBP2
ENSG00000146112	Mav	-0.361974	2.687e-15	0.216202	5.79463e-14	PPP1R18
ENSG00000146192	Mav	0.529513	2.6708e-09	0.37447	2.63425e-08	FGD2
ENSG00000151789	Mav	0.912117	0.00462325	1.38861	0.014467	ZNF385D
ENSG00000151967	Mav	0.752338	0.0155656	1.34727	0.0412164	SCHIP1
ENSG00000154099	Mav	-0.534401	0.00136861	1.72777	0.00494637	DNAAF1
ENSG00000154133	Mav	1.17954	0.00130563	1.45166	0.00473907	ROBO4
ENSG00000155849	Mav	0.312574	7.03525e-13	0.245884	1.10386e-11	ELMO1
ENSG00000155875	Mav	1.04745	0.011479	1.41967	0.0317553	SAXO1
ENSG00000158604	Mav	-0.0786601	0.00522009	0.179506	0.0161061	TMED4
ENSG00000160013	Mav	-2.03084	4.15984e-24	0.699046	2.48568e-22	PTGIR
ENSG00000160285	Mav	-1.15961	3.87383e-33	0.43933	7.12239e-31	LSS
ENSG00000164442	Mav	0.0951399	0.00253129	0.256282	0.00853545	CITED2
ENSG00000164707	Mav	-0.238577	0.00683084	0.413302	0.0202235	SLC13A4
ENSG00000170542	Mav	-0.705882	1.88309e-13	0.676635	3.20349e-12	SERPINB9
ENSG00000171522	Mav	-0.571306	2.18517e-14	0.521444	4.1895e-13	PTGER4
ENSG00000172296	Mav	0.877021	0.000819764	1.5141	0.00312132	SPTLC3
ENSG00000173039	Mav	-0.186285	5.46795e-10	0.2736	5.9361e-09	RELA
ENSG00000173276	Mav	-0.332728	9.74068e-09	0.216384	8.83562e-08	ZBTB21
ENSG00000173559	Mav	-0.222653	6.12564e-13	0.205761	9.68553e-12	NABP1
ENSG00000175354	Mav	-0.34224	1.34943e-07	0.403316	1.03212e-06	PTPN2
ENSG00000180855	Mav	0.353013	0.00412742	1.28949	0.0131245	ZNF443
ENSG00000185630	Mav	0.634703	0.00319568	0.87606	0.0104705	PBX1
ENSG00000189067	Mav	-0.673557	3.76599e-25	0.334231	2.61672e-23	LITAF
ENSG00000196396	Mav	-0.530479	6.99703e-19	0.331303	2.30148e-17	PTPN1
ENSG00000196950	Mav	0.3547	3.92989e-08	0.291622	3.26906e-07	SLC39A10
ENSG00000196954	Mav	-0.480161	1.37807e-13	0.390609	2.39551e-12	CASP4
ENSG00000198586	Mav	-0.350397	2.32002e-13	0.16669	3.89139e-12	TLK1
ENSG00000198879	Mav	0.35204	2.71505e-09	0.243542	2.67422e-08	SFMBT2
ENSG00000198900	Mav	-0.0966142	6.54485e-06	0.190941	3.81079e-05	TOP1
ENSG00000204209	Mav	-0.134968	0.0065182	0.217328	0.01943	DAXX
ENSG00000205542	Mav	0.11135	3.21073e-07	0.133443	2.3184e-06	TMSB4X
ENSG00000213445	Mav	0.417061	4.75857e-13	0.211582	7.66772e-12	SIPA1
ENSG00000226479	Mav	-0.212627	9.37546e-06	0.327589	5.31227e-05	TMEM185B
ENSG00000263961	Mav	0.297724	0.00320821	1.40939	0.0105067	C1orf186
ENSG00000266028	Mav	0.329105	8.58239e-09	0.257893	7.82952e-08	SRGAP2
ENSG00000275302	Mav	-3.21585	2.12496e-39	1.00877	8.46502e-37	CCL4
ENSG00000276045	Mav	-0.357363	1.52782e-08	0.282793	1.34502e-07	ORAI1

### Sheet: Int_term
gene	variable	estimate	pval	sigma	FDR	hgnc_symbol
ENSG00000115904	MAC:Mav	-0.445153	1.58e-06	0.188524	0.0112955	SOS1
ENSG00000168297	MAC:Mav	0.53162	1.41e-06	0.224137	0.0112955	PXK
